# Early Endosome Capture Proteomics and its Application to Amyloid Precursor Protein Intramembrane Processing by β and γ-Secretases

**DOI:** 10.1101/2022.03.31.486371

**Authors:** Hankum Park, Qing Yu, Frances V. Hundley, Katherine Overmyer, Lia Serrano, Joao A. Paulo, Julia C. Paoli, Sharan Swarup, Joshua J. Coon, Steven P. Gygi, J. Wade Harper

## Abstract

Degradation and recycling of plasma membrane-localized proteins occurs via the endolysosomal system, wherein endosomes bud into the cytosol from the plasma membrane and subsequently mature into degradative lysosomal compartments. The endolysosomal system also participates in intracellular membrane protein trafficking, signaling, and protein degradation via autophagy. Our understanding of the endolysosomal system has been significantly advanced through the development of methods for selective capture of lysosomes (termed Lyso-IP), but methods for analogous isolation of early intermediates in the endolysosomal system are lacking. Here, we develop an approach for rapid isolation of early/sorting endosomes through affinity capture of the early endosome-associated protein EEA1 (Endo-IP) and provide proteomic and lipidomic snapshots of early endosomes in action. In addition to resident endosomal components, we identify numerous recycling, regulatory and membrane fusion complexes as well as candidate cargo, providing a proteomic landscape of early/sorting endosomes that we distinguished from lysosomes via comparative proteomics. The approach allows capture of internalized transferrin within minutes of its addition to cells, indicating the utility of the approach for dynamic analysis of early/sorting endosomes. Among the endocytic cargo identified by Endo-IP was the amyloid precursor protein (APP) genetically linked with Alzheimer’s disease. Processing of APP to amyloidogenic Aβ peptides by β- and γ-Secretases can occur within the endolysosomal system among other compartments, but methods for spatial quantification of Aβ products in individual organelles are lacking. We combined Endo- and Lyso-IP with targeted proteomics to provide a spatial digital snapshot of Aβ products. This analysis revealed that products of Aβ processing by β- and γ-Secretases, and alterations in the specificity of cleavage by small molecule γ-Secretase modulators, can be quantified in both early/sorting endosomes and lysosomes. We anticipate that the Endo-IP approach will facilitate systematic interrogation of the many processes that are coordinated on early endosomes.
