## Supplementary Data Table 7 for "Early Endosome Capture Proteomics and its Application to Amyloid Precursor Protein Intramembrane Processing by β and γ-Secretases"

### Sheet: TOMAHAQ REFERENCE PEPTIDES
Supplementary Data Table 7. APP/Ab reference peptides employed in TOMAHAQ experiments
ID	Region	Domain*	Sequence	Isoform-specific (Uniprot identifier)	Position**	Length	Type	Note	z	Trigger	Target	CV	SIM ID	SIM retention time (min)	Window (min)	Vendor
E01	Extracellular	E1	THPHFVIPYR		107-116	10	Tryptic		4	376.218	374.715	-40	2	42.5	± 25	Biomatik
E02	Extracellular	KPI	EVCSEQAETGPCR	APP770 (P05067-1), APP751 (P05067-8)	289-301	13	Tryptic		3	586.606	584.601	-60	9	25	± 25	Biomatik
E03	Extracellular	KPI	WYFDVTEGK	APP770 (P05067-1), APP751 (P05067-8)	307-315	9	Tryptic		2	807.946	801.932	-40	7	88.62	± 25	Biomatik
E04	Extracellular	KPI	CAPFFYGGCGGNR	APP770 (P05067-1), APP751 (P05067-8)	316-328	13	Tryptic		2	849.392	846.385	-40	3	53.43	± 25	Biomatik
E05	Extracellular	KPI/OX2	NNFDTEEYCMAVCGSAMSQSLLK	APP770 (P05067-1)	329-351 (APP770)	23	Tryptic		3	1047.83	1043.82	-60	NA	NA	NA	Biomatik
E06	Extracellular	KPI/E2	NNFDTEEYCMAVCGSAIPTTAASTPDAVDK	APP751 (P05067-8)	329-358	30	Tryptic		4	931.189	928.182	-40	6	82.83	± 25	Biomatik
E07	Extracellular	OX2	TTQEPLAR	APP770 (P05067-1)	352-359 (APP770)	8	Tryptic		2	575.837	572.83	-60	9	25	± 25	Biomatik
E08	Extracellular	OX2/E2	LPTTAASTPDAVDK	APP770 (P05067-1)	364-377 (APP770)	14	Tryptic		3	619.693	615.684	-60	NA	NA	NA	Biomatik
E09	Extracellular	E2	VPTTAASTPDAVDK	APP695 (P05067-4)	289-302 (APP695)	14	Tryptic		3	615.021	611.012	-60	14	56	± 25	Biomatik
E10	Extracellular	E2	YLETPGDENEHAHFQK		359-374	16	Tryptic		4	597.059	594.052	-40	2	42.5	± 25	Biomatik
E11	Extracellular	E2	VESLEQEAANER		420-431	12	Tryptic		2	805.417	802.41	-60	11	42.97	± 25	Biomatik
E12	Extracellular	JM	ISYGNDALMPSLTETK		567-582	16	Tryptic		3	742.738	738.729	-60	15	77	± 25	Biomatik
E13	Extracellular	JM	TEEISEVK	WT APP	644-651	8	Tryptic	Wild-type APP	2	702.917	696.903	-40	2	42.5	± 25	Biomatik
E14	Extracellular	JM	MDAEFR	WT APP	652-657	6	Tryptic	Wild-type APP	2	510.257	507.25	-60	9	25	± 25	Biomatik
E15	Extracellular	JM	TEEISEVNLDAEFR	Sw mutant	644-657	14	Tryptic	Swedish mutant (K651N/M652L)	3	629.657	627.653	-60	15	77	± 25	Biomatik
E16	Extracellular	JM	TEEISEVNL	Sw mutant BACE1 cleavage product	644-652	9	Half-tryptic/b-secretase	Swedish mutant (K651N/M652L)	2	634.844	631.837	-40	4	69.98	± 25	Biomatik
E17	Extracellular	JM (Ab)	DAEFR	Sw mutant BACE1 cleavage product	672-676	5	b-secretase/half-tryptic		2	436.739	433.732	-40	1	25	± 25	Biomatik
E18	Extracellular	JM (Ab)	HDSGYEVHHQK		653-657	11	Tryptic		4	452.495	449.488	-60	9	25	± 25	Biomatik
M19	Transmembrane	TM (Ab)	LVFFAEDVGSNK		669-680	12	Tryptic		3	599.347	595.338	-60	17	102.15	± 25	Biomatik
M20	Transmembrane	TM (Ab)	GAIIGL		681-686	6	Half-tryptic/g-secretase	Ab29-34	2	389.767	386.76	-40	5	78	± 25	Biomatik
M21	Transmembrane	TM (Ab)	GAIIGLMVG		681-689	9	Half-tryptic/g-secretase	Ab29-37	2	541.33	538.323	-80	21	88	± 25	Biomatik
M22	Transmembrane	TM (Ab)	GAIIGLMVGG		681-690	10	Half-tryptic/g-secretase	Ab29-38	2	569.84	566.833	-80	21	88	± 25	Biomatik
M23	Transmembrane	TM (Ab)	GAIIGLMVGGV		681-691	11	Half-tryptic/g-secretase	Ab29-39	2	619.375	616.368	-60	18	107.65	± 25	Biomatik
M24	Transmembrane	TM (Ab)	GAIIGLMVGGVV		681-692	12	Half-tryptic/g-secretase	Ab29-40	2	668.909	665.902	-60	19	117.87	± 25	Biomatik
M25	Transmembrane	TM (Ab)	GAIIGLMVGGVVIA		681-694	14	Half-tryptic/g-secretase	Ab29-42	2	760.969	757.962	-40	8	125	± 25	Thermo Fisher Scientific
M26	Transmembrane	TM (Ab)	GAIIGLMVGGVVIAT		681-695	15	Half-tryptic/g-secretase	Ab29-43	2	811.493	808.486	-40	8	125	± 25	Thermo Fisher Scientific
C28	Cytosolic	AICD	QYTSIHHGVVEVDAAVTPEER		708-728	21	Tryptic		4	643.836	642.333	-60	12	48	± 25	Biomatik
C29	Cytosolic	AICD	QYT{pS}IHHGVVEVDAAVTPEER		708-728	21	Tryptic		3	884.768	882.764	-60	12	48	± 25	Biomatik
C30	Cytosolic	AICD	QYTSIHHGVVEVDAAV{pT}PEER		708-728	21	Tryptic		4	663.828	662.324	-60	13	50.45	± 25	Biomatik
C31	Cytosolic	AICD	QYT{pS}IHHGVVEVDAAV{pT}PEER		708-728	21	Tryptic		3	911.424	909.419	-60	14	56	± 25	Biomatik
C32	Cytosolic	AICD	MQQNGYENPTYK		733-744	12	Tryptic		3	653.67	649.661	-80	20	31.35	± 25	Biomatik
C33	Cytosolic	AICD	MQQNGYENPT{pY}K		733-744	12	Tryptic		3	680.326	676.316	-60	10	31	± 25	Biomatik
C34	Cytosolic	AICD	FFEQMQN		745-751	7	Tryptic		2	597.788	594.782	-60	12	48	± 25	Biomatik
* KPI: Kunitz type protease inhibitor domain, JM: juxtamembrane, TM: transmembrane, AICD: APP intracellular domain
** Position is the residue number in APP751 isoform if not indicated
