## Supplementary Data Table 8 for "Early Endosome Capture Proteomics and its Application to Amyloid Precursor Protein Intramembrane Processing by β and γ-Secretases"

### Sheet: Experimental Set-up
Benchmarking tryptic half-peptides for detection of Ab peptides.
Synthetic Ab peptides (40, 42, 43) were digested with trypsin and used in TOMAHAQ experiments to detect half-tryptic peptides corresponding to cleavage by g-Secretase

### Sheet: Fig. 4d
Supplementary Data Table 8. Ab40/42/43 in vitro TOMAHAQ data.
Loading amount (fmol)	0	0.06	0.6	6	60	600
DAEFR	0	0	55.2	729.7	1561.4	1882
HDSGYEVHHQK	0	0	0	213.8	2184.8	2225.1
LVFFAEDVGSNK	0	4193.2	6277.6	7549.1	8198.8	9795.5
Loading amount (fmol)	0	0.02	0.2	2	20	200
GAIIGLMVGGVV	0	4436.4	7180.6	7834.2	12898.5	11586.6
GAIIGLMVGGVVIA	0	288	1318.8	1535.5	3554	6959.7
GAIIGLMVGGVVIAT	0	93.3	383.8	688.6	1087	3645.4
