## Supplementary Data Table 9 for "Early Endosome Capture Proteomics and its Application to Amyloid Precursor Protein Intramembrane Processing by β and γ-Secretases"

### Sheet: Experimental set-up
TOMAHAQ analysis of Ab in samples from Endo- and Lyso-IP with or without low molecular weight enrichment
Endo- and Lyso-IP samples were either analyzed directly using TOMAHAQ or were lysed in urea/0.5% NP40 prior to separation of retentate and filtrate on an Amicon spin column
Relevant to Fig.5d,g; Extended Data Fig. 4e,f

### Sheet: Fig. 5d,g; Extended Fig5. e,f
ID	Endo-IP	Lyso-IP	Endo-IP_LMW	Lyso-IP_LMW
E01 THPHFVIPYR	NA	2487.42	1287.25	1601.05
E02 EVCSEQAETGPCR	583.214	1222.3	400.29	764.498
E03 WYFDVTEGK	NA	2343.99	NA	2395.75
E04 CAPFFYGGCGGNR	209.23	3580.9	191.896	1856.39
E05 NNFDTEEYCMAVCGSAMSQSLLK	NA	NA	NA	NA
E06 NNFDTEEYCMAVCGSAIPTTAASTPDAVDK	NA	62.5552	NA	151.584
E07 TTQEPLAR	NA	0	0	NA
E08 LPTTAASTPDAVDK	NA	NA	NA	NA
E09 VPTTAASTPDAVDK	0	31.4502	3.76597	NA
E10 YLETPGDENEHAHFQK	1333.31	6113.47	1625.59	5024.5
E11 VESLEQEAANER	NA	3426.5	441.236	3081.67
E12 ISYGNDALMPSLTETK	979.519	3206.08	1829.53	1768.35
E13 TEEISEVK	7.95867	NA	NA	0
E14 MDAEFR	NA	0	0	NA
E15 TEEISEVNLDAEFR	217.752	3374.38	178.114	2026.23
E16 TEEISEVNL	96.7639	NA	128.087	2487.66
E17 DAEFR	18.5975	63.3549	0	20.172
E18 HDSGYEVHHQK	NA	NA	14.5665	NA
E19 LVFFAEDVGSNK	468.633	4247.83	995.336	4835.43
M20 GAIIGL (Ab34)	171.941	43.5595	1357.93	330.057
M21 GAIIGLMVG (Ab37)	42.2557	35.9338	353.897	2142.34
M22 GAIIGLMVGG (Ab38)	482.993	905.911	876.935	1375.33
M23 GAIIGLMVGGV (Ab39)	170.611	1.58757	2367.71	745.13
M24 GAIIGLMVGGVV (Ab40)	499.94	206.23	2232.44	1217.18
M25 GAIIGLMVGGVVIA (Ab42)	0	NA	250.277	321.714
M26 GAIIGLMVGGVVIAT (Ab43)	NA	1.1834	NA	NA
C28 QYTSIHHGVVEVDAAVTPEER	NA	NA	168.507	1646.6
C29 QYTpSIHHGVVEVDAAVTPEER	NA	60.815	NA	NA
C30 QYTSIHHGVVEVDAAVpTPEER	NA	NA	NA	NA
C31 QYTpSIHHGVVEVDAAVpTPEER	NA	NA	NA	NA
C32 MQQNGYENPTYK	621.524	2791.37	877.132	3924.44
C33 MQQNGYENPTpYK	201.795	NA	24.987	NA
C34 FFEQMQN	NA	NA	158.873	3199.41

### Sheet: Endo
ID	APP*_1	APP*_2	KO_1	KO_2	APP_avg	KO_avg	Endo-IP
E01 THPHFVIPYR	NA	NA	NA	NA	NA	NA	NA
E02 EVCSEQAETGPCR	621.994	700.826	114.493	41.8982	661.41	78.1954	583.214
E03 WYFDVTEGK	NA	NA	NA	NA	NA	NA	NA
E04 CAPFFYGGCGGNR	195.382	223.078	0	0	209.23	0	209.23
E05 NNFDTEEYCMAVCGSAMSQSLLK	NA	NA	NA	NA	NA	NA	NA
E06 NNFDTEEYCMAVCGSAIPTTAASTPDAVDK	NA	NA	NA	NA	NA	NA	NA
E07 TTQEPLAR	NA	NA	NA	NA	NA	NA	NA
E08 LPTTAASTPDAVDK	NA	NA	NA	NA	NA	NA	NA
E09 VPTTAASTPDAVDK	12.0862	13.8058	16.6266	10.1337	12.946	13.3801	0
E10 YLETPGDENEHAHFQK	1279.19	1387.44	0	0	1333.31	0	1333.31
E11 VESLEQEAANER	NA	NA	NA	NA	NA	NA	NA
E12 ISYGNDALMPSLTETK	938.172	1020.87	0	0	979.519	0	979.519
E13 TEEISEVK	27.1896	22.8273	19.4195	14.6801	25.0085	17.0498	7.95867
E14 MDAEFR	NA	NA	NA	NA	NA	NA	NA
E15 TEEISEVNLDAEFR	349.055	380.467	149.642	144.375	364.761	147.009	217.752
E16 TEEISEVNL	93.8707	112.457	6.93122	5.86845	103.164	6.39983	96.7639
E17 DAEFR	131.539	154.438	167.023	81.7596	142.989	124.391	18.5975
E18 HDSGYEVHHQK	NA	NA	NA	NA	NA	NA	NA
E19 LVFFAEDVGSNK	484.237	453.733	0	0.703303	468.985	0.351652	468.633
M20 GAIIGL (Ab34)	245.659	226.504	71.5373	56.7426	236.081	64.14	171.941
M21 GAIIGLMVG (Ab37)	146.066	132.298	84.2159	109.637	139.182	96.9264	42.2557
M22 GAIIGLMVGG (Ab38)	545.842	622.648	98.5526	103.952	584.245	101.252	482.993
M23 GAIIGLMVGGV (Ab39)	305.775	313.335	154.956	122.932	309.555	138.944	170.611
M24 GAIIGLMVGGVV (Ab40)	518.165	591.027	61.2027	48.1078	554.596	54.6552	499.94
M25 GAIIGLMVGGVVIA (Ab42)	9.32495	15.1637	15.9734	15.7212	12.2443	15.8473	0
M26 GAIIGLMVGGVVIAT (Ab43)	NA	NA	NA	NA	NA	NA	NA
C28 QYTSIHHGVVEVDAAVTPEER	NA	NA	NA	NA	NA	NA	NA
C29 QYTpSIHHGVVEVDAAVTPEER	NA	NA	NA	NA	NA	NA	NA
C30 QYTSIHHGVVEVDAAVpTPEER	NA	NA	NA	NA	NA	NA	NA
C31 QYTpSIHHGVVEVDAAVpTPEER	NA	NA	NA	NA	NA	NA	NA
C32 MQQNGYENPTYK	619.215	642.362	4.89172	13.6361	630.788	9.2639	621.524
C33 MQQNGYENPTpYK	356.046	331.585	181.422	102.618	343.815	142.02	201.795
C34 FFEQMQN	NA	NA	NA	NA	NA	NA	NA

### Sheet: Lyso
ID	APP*_1	APP*_2	KO_1	KO_2	APP_avg	KO_avg	Lyso-IP
E01 THPHFVIPYR	2172.26	2817.5	14.9105	0	2494.88	7.45525	2487.42
E02 EVCSEQAETGPCR	1248.77	1646	233.038	217.143	1447.39	225.09	1222.3
E03 WYFDVTEGK	2044.72	2643.26	0	0	2343.99	0	2343.99
E04 CAPFFYGGCGGNR	3174.16	3987.64	0	0	3580.9	0	3580.9
E05 NNFDTEEYCMAVCGSAMSQSLLK	NA	NA	NA	NA	NA	NA	NA
E06 NNFDTEEYCMAVCGSAIPTTAASTPDAVDK	99.013	122.976	48.1334	48.7449	110.994	48.4392	62.5552
E07 TTQEPLAR	26.6674	42.4903	107.514	26.5589	34.5789	67.0364	0
E08 LPTTAASTPDAVDK	NA	NA	NA	NA	NA	NA	NA
E09 VPTTAASTPDAVDK	124.357	143.051	91.6434	112.864	133.704	102.254	31.4502
E10 YLETPGDENEHAHFQK	5291.88	6935.06	0	0	6113.47	0	6113.47
E11 VESLEQEAANER	3010.15	3842.84	0	0	3426.5	0	3426.5
E12 ISYGNDALMPSLTETK	2776.89	3635.27	0	0	3206.08	0	3206.08
E13 TEEISEVK	NA	NA	NA	NA	NA	NA	NA
E14 MDAEFR	4.05832	7.19823	15.5367	4.32033	5.62827	9.92849	0
E15 TEEISEVNLDAEFR	3678.61	4200.33	554.737	575.447	3939.47	565.092	3374.38
E16 TEEISEVNL	NA	NA	NA	NA	NA	NA	NA
E17 DAEFR	130.877	163.62	98.0877	69.6998	147.249	83.8938	63.3549
E18 HDSGYEVHHQK	NA	NA	NA	NA	NA	NA	NA
E19 LVFFAEDVGSNK	3858.79	4780.59	76.8211	66.9036	4319.69	71.8623	4247.83
M20 GAIIGL (Ab34)	68.7337	70.5103	23.0728	29.0522	69.622	26.0625	43.5595
M21 GAIIGLMVG (Ab37)	43.676	71.9401	21.4221	22.3265	57.8081	21.8743	35.9338
M22 GAIIGLMVGG (Ab38)	1037.87	1229.01	243.019	212.046	1133.44	227.532	905.911
M23 GAIIGLMVGGV (Ab39)	64.1467	58.0172	54.7155	64.2732	61.0819	59.4943	1.58757
M24 GAIIGLMVGGVV (Ab40)	632.352	696.564	473.066	443.391	664.458	458.228	206.23
M25 GAIIGLMVGGVVIA (Ab42)	NA	NA	NA	NA	NA	NA	NA
M26 GAIIGLMVGGVVIAT (Ab43)	20.2099	20.5232	16.5299	21.8364	20.3665	19.1831	1.1834
C28 QYTSIHHGVVEVDAAVTPEER	NA	NA	NA	NA	NA	NA	NA
C29 QYTpSIHHGVVEVDAAVTPEER	72.1699	74.984	14.5972	10.9266	73.5769	12.7619	60.815
C30 QYTSIHHGVVEVDAAVpTPEER	NA	NA	NA	NA	NA	NA	NA
C31 QYTpSIHHGVVEVDAAVpTPEER	NA	NA	NA	NA	NA	NA	NA
C32 MQQNGYENPTYK	2473.19	3187.86	34.0482	44.2709	2830.53	39.1596	2791.37
C33 MQQNGYENPTpYK	NA	NA	NA	NA	NA	NA	NA
C34 FFEQMQN	NA	NA	NA	NA	NA	NA	NA

### Sheet: Endo_LMW
ID	APP*_1	APP*_2	KO_1	KO_2	APP_avg	KO_avg	Endo-IP_LMW
E01 THPHFVIPYR	1200.48	1374.02	0	0	1287.25	0	1287.25
E02 EVCSEQAETGPCR	408.145	470.872	74.9082	3.52946	439.508	39.2188	400.29
E03 WYFDVTEGK	NA	NA	NA	NA	NA	NA	NA
E04 CAPFFYGGCGGNR	175.156	215.573	2.74667	4.19048	195.364	3.46858	191.896
E05 NNFDTEEYCMAVCGSAMSQSLLK	NA	NA	NA	NA	NA	NA	NA
E06 NNFDTEEYCMAVCGSAIPTTAASTPDAVDK	NA	NA	NA	NA	NA	NA	NA
E07 TTQEPLAR	2.94961	5.43781	69.9807	0	4.19371	34.9903	0
E08 LPTTAASTPDAVDK	NA	NA	NA	NA	NA	NA	NA
E09 VPTTAASTPDAVDK	52.2947	15.6889	32.438	28.0136	33.9918	30.2258	3.76597
E10 YLETPGDENEHAHFQK	2849.36	401.809	0	0	1625.59	0	1625.59
E11 VESLEQEAANER	468.828	419.082	2.13208	3.30473	443.955	2.71841	441.236
E12 ISYGNDALMPSLTETK	1859.46	1819.31	0	19.7029	1839.38	9.85144	1829.53
E13 TEEISEVK	NA	NA	NA	NA	NA	NA	NA
E14 MDAEFR	0.0845049	0	89.8267	3.34922	0.0422524	46.5879	0
E15 TEEISEVNLDAEFR	353.753	161.525	79.8395	79.2112	257.639	79.5254	178.114
E16 TEEISEVNL	205.683	122.072	39.1514	32.4284	163.877	35.7899	128.087
E17 DAEFR	45.1495	48.0184	129.875	10.753	46.5839	70.3139	0
E18 HDSGYEVHHQK	18.6316	12.3918	1.89052	0	15.5117	0.94526	14.5665
E19 LVFFAEDVGSNK	1306.28	701.968	0	17.575	1004.12	8.78752	995.336
M20 GAIIGL (Ab34)	1702.86	1820.54	415.756	391.789	1761.7	403.773	1357.93
M21 GAIIGLMVG (Ab37)	408.886	427.313	62.5288	65.8756	418.099	64.2022	353.897
M22 GAIIGLMVGG (Ab38)	860.88	1116.44	109.551	113.894	988.658	111.723	876.935
M23 GAIIGLMVGGV (Ab39)	2600.08	2762.06	308.178	318.55	2681.07	313.364	2367.71
M24 GAIIGLMVGGVV (Ab40)	2681.96	3197.5	675.992	738.585	2939.73	707.288	2232.44
M25 GAIIGLMVGGVVIA (Ab42)	300.646	380.132	79.8393	100.385	340.389	90.112	250.277
M26 GAIIGLMVGGVVIAT (Ab43)	NA	NA	NA	NA	NA	NA	NA
C28 QYTSIHHGVVEVDAAVTPEER	200.276	176.819	21.0358	19.0462	188.548	20.041	168.507
C29 QYTpSIHHGVVEVDAAVTPEER	NA	NA	NA	NA	NA	NA	NA
C30 QYTSIHHGVVEVDAAVpTPEER	NA	NA	NA	NA	NA	NA	NA
C31 QYTpSIHHGVVEVDAAVpTPEER	NA	NA	NA	NA	NA	NA	NA
C32 MQQNGYENPTYK	968.825	878.001	43.2465	49.3159	923.413	46.2812	877.132
C33 MQQNGYENPTpYK	51.9196	11.5312	6.35052	7.12633	31.7254	6.73843	24.987
C34 FFEQMQN	150.392	167.355	0	0	158.873	0	158.873

### Sheet: Lyso_LMW
ID	APP*_1	APP*_2	KO_1	KO_2	APP_avg	KO_avg	Lyso-IP_LMW
E01 THPHFVIPYR	1460.11	1755.31	5.09097	8.23212	1607.71	6.66154	1601.05
E02 EVCSEQAETGPCR	868.082	980.697	256.341	63.4426	924.39	159.892	764.498
E03 WYFDVTEGK	2211.28	2580.22	0	0	2395.75	0	2395.75
E04 CAPFFYGGCGGNR	1801.49	1948.45	7.56745	29.5916	1874.97	18.5795	1856.39
E05 NNFDTEEYCMAVCGSAMSQSLLK	NA	NA	NA	NA	NA	NA	NA
E06 NNFDTEEYCMAVCGSAIPTTAASTPDAVDK	141.406	162.999	1.23175	0.0048511	152.202	0.618303	151.584
E07 TTQEPLAR	NA	NA	NA	NA	NA	NA	NA
E08 LPTTAASTPDAVDK	NA	NA	NA	NA	NA	NA	NA
E09 VPTTAASTPDAVDK	NA	NA	NA	NA	NA	NA	NA
E10 YLETPGDENEHAHFQK	4661.48	5387.53	0	0	5024.5	0	5024.5
E11 VESLEQEAANER	2840.8	3322.55	0	0	3081.67	0	3081.67
E12 ISYGNDALMPSLTETK	1597.86	1938.84	0	0	1768.35	0	1768.35
E13 TEEISEVK	34.2162	32.2376	59.0203	58.6537	33.2269	58.837	0
E14 MDAEFR	NA	NA	NA	NA	NA	NA	NA
E15 TEEISEVNLDAEFR	2041.89	2456.19	223.462	222.158	2249.04	222.81	2026.23
E16 TEEISEVNL	2235.84	2777.46	12.4012	25.5713	2506.65	18.9863	2487.66
E17 DAEFR	22.8086	56.609	34.0109	5.06275	39.7088	19.5368	20.172
E18 HDSGYEVHHQK	NA	NA	NA	NA	NA	NA	NA
E19 LVFFAEDVGSNK	3714.71	5956.15	0	0	4835.43	0	4835.43
M20 GAIIGL (Ab34)	299.643	504.302	78.0302	65.8012	401.973	71.9157	330.057
M21 GAIIGLMVG (Ab37)	1562.85	2998.73	156.93	119.957	2280.79	138.444	2142.34
M22 GAIIGLMVGG (Ab38)	1106.64	2070.59	233.207	193.362	1588.62	213.285	1375.33
M23 GAIIGLMVGGV (Ab39)	719.408	1280.27	258.77	250.649	999.84	254.71	745.13
M24 GAIIGLMVGGVV (Ab40)	3077.08	4842.94	2685.2	2800.47	3960.01	2742.83	1217.18
M25 GAIIGLMVGGVVIA (Ab42)	903.181	1090.28	718.917	631.115	996.729	675.016	321.714
M26 GAIIGLMVGGVVIAT (Ab43)	NA	NA	NA	NA	NA	NA	NA
C28 QYTSIHHGVVEVDAAVTPEER	1535.38	1929.86	80.5366	91.4983	1732.62	86.0175	1646.6
C29 QYTpSIHHGVVEVDAAVTPEER	NA	NA	NA	NA	NA	NA	NA
C30 QYTSIHHGVVEVDAAVpTPEER	NA	NA	NA	NA	NA	NA	NA
C31 QYTpSIHHGVVEVDAAVpTPEER	NA	NA	NA	NA	NA	NA	NA
C32 MQQNGYENPTYK	3529.78	4335.48	0	16.3908	3932.63	8.19538	3924.44
C33 MQQNGYENPTpYK	NA	NA	NA	NA	NA	NA	NA
C34 FFEQMQN	3003.79	3423.24	4.41829	23.7913	3213.52	14.1048	3199.41
