## Supplementary Data Table 10 for "Early Endosome Capture Proteomics and its Application to Amyloid Precursor Protein Intramembrane Processing by β and γ-Secretases"

### Sheet: Experimenal set-up
APP/Ab-TOMAHAQ analysis of Endo- and Lyso-IP samples from 293EL-APP* cells treated with BSI or GSI
293EL-APP* or 293EL-APP-/- cells were treated with BSI or GSI and extracts subjected to Endo- or Lyso-IP followed by APP/Ab-TOMAHAQ
Relevant to Fig. 6e,f; Extended Data Fig.6c,d; Extended Data Fig.7

### Sheet: Endo
ID	DMSO_1	DMSO_2	DMSO_3	BSI_1	BSI_2	BSI_3	GSI_1	GSI_2	GSI_3	KO_1	KO_2	SumSN
E01 THPHFVIPYR	1640.52	1109.31	1348.53	1764.76	1995.63	2038.81	1320.81	830.674	944.364	0	0	12993.4
E02 EVCSEQAETGPCR	1012.38	742.934	716.875	899.784	1051.37	936.066	684.741	373.77	508.528	65.1048	14.9985	7006.55
E03 WYFDVTEGK	2493.11	2081.22	1974.79	2537.01	2892.48	2818.49	1818.9	1072.04	1529.97	0	0	19218
E04 CAPFFYGGCGGNR	2090.3	1773.45	1676.47	2126.62	2471.87	2468.17	1522.7	830.073	1272.43	0	0	16232.1
E10 YLETPGDENEHAHFQK	2608.4	2002.12	2074.04	2668.17	2998.95	2860.1	1941.2	1156.46	1535.98	0	0	19845.4
E11 VESLEQEAANER	1677.22	1364.19	1379.09	1626.08	1857.61	1851.03	1254.06	708.353	979.617	0	0	12697.2
E12 ISYGNDALMPSLTETK	3766.4	2939.88	2833.79	3772.75	4316.82	4082.8	2654.63	1612.81	2204.87	6.82891	0	28191.6
E15 TEEISEVNLDAEFR	7001.89	6224.02	6376.1	10979.7	12377.4	13057	5877.08	4193.87	5313.42	1689.37	1690.37	74780.3
E16 TEEISEVNL	3232.39	2673.48	2320.23	0	44.0538	75.0991	1938.89	1074.26	1412.81	50.4688	56.8726	12878.5
E17 DAEFR	79.776	56.2247	66.5734	3.60393	3.63065	4.48264	297.798	196.031	226.874	31.9967	10.1646	977.156
E19 LVFFAEDVGSNK	1262.83	1107.04	1068.49	2007.15	1988.32	1968.62	1685.28	1014.84	1336.59	31.8549	27.5738	13498.6
M20 GAIIGL (Ab34)	281.512	220.111	586.311	255.901	201.765	206.92	213.249	311.962	158.889	101.129	127.145	2664.89
M21 GAIIGLMVG (Ab37)	47.542	34.8716	40.4713	25.9972	23.9233	32.7083	30.8245	24.5	19.558	23.3645	24.3508	328.112
M22 GAIIGLMVGG (Ab38)	744.739	581.986	649.365	410.269	476.836	459.721	385.321	281.35	342.826	333.724	294.75	4960.89
M24 GAIIGLMVGGVV (Ab40)	1305.67	1039.96	1128.04	686.065	789.26	754.312	708.453	595.182	672.762	769.846	690.546	9140.09
M26 GAIIGLMVGGVVIAT (Ab43)	48.2444	42.2646	48.6262	46.655	48.7977	54.0033	39.6303	43.5465	42.5282	42.2485	45.6523	502.197
C28 QYTSIHHGVVEVDAAVTPEER	592.758	476.559	500.244	729.466	941.12	878.732	993.391	619.287	832.917	11.173	8.37656	6584.02
C30 QYTSIHHGVVEVDAAVpTPEER	9.56623	11.1542	9.21898	16.8243	16.5188	17.1903	14.704	11.8742	17.693	0	2.26198	127.006
C32 MQQNGYENPTYK	4447.26	3721.43	3459.96	5911.07	6411.17	6251.65	7573.51	4710.64	6349.61	0	0	48836.3
C33 MQQNGYENPTpYK	208.974	184.809	200.55	295.219	355.287	344.131	359.328	224.123	305.279	42.6254	38.5294	2558.85
C34 FFEQMQN	935.843	812.901	777.712	1283.64	1429.82	1482.82	1682.09	1046.05	1398.38	0	0	10849.3

### Sheet: Endo_LMW
ID	DMSO_1	DMSO_2	DMSO_3	BSI_1	BSI_2	BSI_3	GSI_1	GSI_2	GSI_3	KO_1	KO_2	SumSN
E01 THPHFVIPYR	1704.19	1922.02	1842.56	1939.93	2337.67	1972.2	1613.96	1051.09	1450.89	0	9.77453	15844.3
E02 EVCSEQAETGPCR	948.656	724.546	910.709	758.232	946.656	761.75	651.227	507.906	584.292	139.462	52.893	6986.33
E03 WYFDVTEGK	2921.86	2718.44	3018.78	2451.83	3222.17	2500.62	1476.37	948.209	1718.18	9.15793	0	20985.6
E04 CAPFFYGGCGGNR	1246.96	1151.6	1322.28	1094.45	1318.57	1124.2	771.757	547.358	752.611	8.98658	8.40965	9347.18
E10 YLETPGDENEHAHFQK	11865.5	11628.6	13558.6	10527	12856.1	10419.6	8402.62	4155.46	8286.85	181.627	186.668	92068.8
E11 VESLEQEAANER	2894.37	2018.43	2790.99	2142.96	2459.11	2001.37	1747.49	878.389	1590.76	35.4626	32.4827	18591.8
E12 ISYGNDALMPSLTETK	4360.13	3713.15	4742.23	3378.69	4116.58	3426.25	2720.01	1098.13	2537.16	34.8801	50.2168	30177.4
E15 TEEISEVNLDAEFR	2618.79	2344.32	3218.73	4525.82	4986.38	4669.31	1633.85	1326.33	1887.63	701.549	613.056	28525.8
E16 TEEISEVNL	2359.03	1897.83	2414.66	6.22933	4.52279	79.9252	1119.55	567.035	1010.03	62.7153	52.2444	9573.76
E17 DAEFR	220.863	184.067	204.737	16.0795	20.2026	16.8954	199.08	435.986	298.612	90.5507	13.8378	1700.91
E19 LVFFAEDVGSNK	2951.54	1903.32	3777.16	4252.43	5209.19	2667.03	753.006	1341.92	2095.46	155.297	116.138	25222.5
M20 GAIIGL (Ab34)	310.752	351.89	459.147	427.117	501.812	584.632	383.066	507.024	289.677	318.314	210.974	4344.4
M21 GAIIGLMVG (Ab37)	222.204	133.285	212.541	80.8771	95.504	117.541	46.6404	58.3621	37.3517	60.9445	27.12	1092.37
M22 GAIIGLMVGG (Ab38)	1928.88	1436.14	1854.16	956.199	1072.87	711.784	447.095	551.39	395.658	512.293	422.227	10288.7
M23 GAIIGLMVGGV (Ab39)	2093.44	1533.36	2130.06	954.609	990.033	784.779	668.842	736.106	682.835	560.58	592.465	11727.1
M24 GAIIGLMVGGVV (Ab40)	3396.95	2612.9	3482.06	1719.08	2015.06	1348.99	952.84	944.028	967.075	1115.24	908.834	19463.1
M25 GAIIGLMVGGVVIA (Ab42)	419.775	358.349	367.66	287.597	312.196	315.819	270.456	229.565	283.104	288.635	332.168	3465.32
C28 QYTSIHHGVVEVDAAVTPEER	1257.17	1094.92	1567.42	2174.56	2549.32	2054.54	913.744	829.606	1265.86	103.567	69.2534	13880
C32 MQQNGYENPTYK	1362.68	1575.06	1777.1	3038.25	3396.58	3051.44	1466.47	1081.46	1920.28	116.29	71.7315	18857.4
C34 FFEQMQN	2313.87	1916.93	2652.01	4199.01	4247.26	3951.54	2491.22	1687.33	2681.49	23.9642	31.0609	26195.7

### Sheet: Lyso
ID	DMSO_1	DMSO_2	DMSO_3	BSI_1	BSI_2	BSI_3	GSI_1	GSI_2	GSI_3	KO_1	KO_2	SumSN
E01 THPHFVIPYR	1849.33	1655.88	2100.24	923.897	2464.79	2562	1494.68	1507.55	1390.92	0	0	15949.3
E02 EVCSEQAETGPCR	630.589	417.91	573.302	483.325	615.116	594.591	427.6	358.123	377.452	114.202	9.89652	4602.11
E03 WYFDVTEGK	1927.76	1575.22	2106.35	1932.85	2386.01	2330.27	1541.16	1418.79	1369.37	0	0	16587.8
E04 CAPFFYGGCGGNR	1774.63	1596.51	2033.85	1794.83	2263.25	2317.95	1403.05	1363.2	1255.93	0	16.4225	15819.6
E06 NNFDTEEYCMAVCGSAIPTTAASTPDAVDK	149.282	119.757	150.588	178.892	166.527	189.061	122.234	121.2	125.991	16.8508	19.8594	1360.24
E10 YLETPGDENEHAHFQK	4799.85	4007.27	5321.59	5507.58	6294.43	6364.29	4212.19	3806.25	3581.59	75.3601	112.088	44082.5
E11 VESLEQEAANER	1547.16	1270.56	1655.3	1409.97	1757.93	1816.78	1139.14	1111.31	1066.63	3.10816	18.3045	12796.2
E12 ISYGNDALMPSLTETK	3754.34	3018	3987.8	3885.94	4824.39	4641.98	2935.82	2741.22	2650.66	14.9118	38.6257	32493.7
E15 TEEISEVNLDAEFR	5787.99	5155.93	6359.95	7462.25	8973.58	9244.35	5053.9	4680.82	4695.84	1462.81	1627.82	60505.3
E16 TEEISEVNL	2598.1	2186.37	2763.74	79.4714	96.5761	142.407	1738.42	1546.07	1289.42	96.1948	120.597	12657.4
E17 DAEFR	190.044	100.226	152.326	16.6588	15.6017	13.3948	421.823	335.972	310.576	141.709	8.82728	1707.16
E19 LVFFAEDVGSNK	2018.35	1772.76	2238.64	2472.97	3090	2869.74	2167.71	2146.59	2048.18	57.2192	52.0819	20934.2
M20 GAIIGL (Ab34)	210.487	160.655	151.932	206.672	214.225	101.225	122.721	631.352	146.493	233.741	250.064	2429.57
M21 GAIIGLMVG (Ab37)	51.3696	39.773	50.745	30.0191	59.5656	29.8411	124.776	35.9622	29.5696	13.5761	11.6048	476.802
M22 GAIIGLMVGG (Ab38)	188.003	152.904	183.461	125.704	145.869	141.428	140.045	114.627	113.765	109.117	112.768	1527.69
M23 GAIIGLMVGGV (Ab39)	558.085	516.977	548.58	466.62	553.312	516.923	370.23	350.215	403.919	263.553	265.454	4813.87
M24 GAIIGLMVGGVV (Ab40)	206.699	151.585	200.806	140.25	162.068	141.697	146.074	135.461	140.28	186.422	205.962	1817.31
M26 GAIIGLMVGGVVIAT (Ab43)	10.3888	10.0987	9.2571	10.2694	10.5025	12.0412	10.1692	8.57353	10.3232	12.179	13.0111	116.814
C28 QYTSIHHGVVEVDAAVTPEER	1111.77	1000.46	1296.34	1406.9	1793.59	1710.28	1675.08	1558.84	1499.25	46.5719	35.0659	13134.1
C32 MQQNGYENPTYK	4387.7	3585.45	4676.02	5301.68	6648.51	6323.81	6458.15	5811.59	5778.73	151.996	195.273	49318.9
C33 MQQNGYENPTpYK	10.1744	5.18143	8.27518	7.66236	21.7984	15.9524	12.3441	15.1086	13.7159	3.83073	0	114.044
C34 FFEQMQN	1251.18	1124.89	1344.42	1407.25	1882.53	1931.62	1886.73	1784.29	1739.13	0	0	14352

### Sheet: Lyso_LMW
ID	DMSO_1	DMSO_2	DMSO_3	BSI_1	BSI_2	BSI_3	GSI_1	GSI_2	GSI_3	KO_1	KO_2	SumSN
E01 THPHFVIPYR	846.554	866.669	1126.14	536.802	1029.12	969.997	656.147	574.427	641.385	0	0	7247.24
E02 EVCSEQAETGPCR	1913.36	1494.1	2015.18	998.757	1958.12	1674.2	1129.76	1194.75	1111.62	159.459	54.0589	13703.4
E04 CAPFFYGGCGGNR	282.994	273.717	401.453	141.774	395.277	311.543	183.407	196.328	195.328	0	0	2381.82
E06 NNFDTEEYCMAVCGSAIPTTAASTPDAVDK	131.619	113.419	146.595	90.0872	148.284	159.883	82.5676	154.268	82.6431	11.8397	15.1943	1136.4
E10 YLETPGDENEHAHFQK	2241.28	1869.73	2671.29	1074.62	2111.31	1724.12	1377.07	1472.43	1209.02	0	0	15750.9
E11 VESLEQEAANER	1509.46	1315.78	1710.07	638.226	1362.04	1137.18	871.782	951.402	769.769	0	0	10265.7
E12 ISYGNDALMPSLTETK	598.867	495.863	713.62	259.955	529.974	456.833	383.406	384.621	307.184	0	0	4130.32
E15 TEEISEVNLDAEFR	2318.33	2101.39	2990.51	2545.4	4282.44	4020.96	1579.73	2620.74	1551.59	163.278	215.528	24389.9
E16 TEEISEVNL	1366.03	1130.71	1533.66	0	0	74.7138	830.794	491.319	545.782	35.8542	36.7966	6045.66
E17 DAEFR	133.418	90.1808	125.61	0	0	0	77.5735	291.786	59.3121	45.5092	0	823.389
E19 LVFFAEDVGSNK	2195.83	1988.98	2737.92	1628.7	3215.41	2809.08	1256.61	3320.76	1202.49	0	0	20355.8
M20 GAIIGL (Ab34)	0	479.837	352.732	195.884	260.836	196.059	0	107.323	237.136	145.382	144.287	2119.48
M21 GAIIGLMVG (Ab37)	542.123	465.835	575.146	128.695	199.815	184.613	112.854	107.695	100.361	88.9933	76.9221	2583.05
M22 GAIIGLMVGG (Ab38)	149.372	134.356	165.39	70.8327	62.895	64.3068	39.1988	44.31	40.714	24.7496	26.625	822.75
M23 GAIIGLMVGGV (Ab39)	96.4066	71.6595	99.5113	47.0507	37.2833	36.6227	26.2884	23.5295	27.0972	28.5414	29.1767	523.167
M24 GAIIGLMVGGVV (Ab40)	509.297	445.904	571.758	309.223	319.239	317.429	244.269	244.434	314.474	252.274	262.498	3790.8
M25 GAIIGLMVGGVVIA (Ab42)	31.431	29.6335	37.5531	26.6599	27.0436	25.6461	25.4661	25.7218	23.867	24.8937	20.7886	298.704
C28 QYTSIHHGVVEVDAAVTPEER	309.073	314.002	452.465	334.831	611.781	543.828	329.069	995.292	294.433	0	9.89179	4194.67
C32 MQQNGYENPTYK	1421.71	1252.88	1835.21	1374.09	2574.69	2190.21	1340.55	5282.19	1284.31	0	0	18555.9
C33 MQQNGYENPTpYK	31.962	29.5257	49.4509	42.3624	64.1996	53.2259	30.044	132.66	32.5104	0	0	465.941
C34 FFEQMQN	1757.98	1750.46	2436.5	1949.84	3035.94	3016.07	1743.38	7305.08	1538.18	0	0	24533.4
