## Supplementary Data Table 11 for "Early Endosome Capture Proteomics and its Application to Amyloid Precursor Protein Intramembrane Processing by β and γ-Secretases"

### Sheet: Experimenal set-up
SIM scan analysis: APP/Ab-TOMAHAQ analysis of Endo- and Lyso-IP samples from 293EL-APP* cells treated with BSI or GSI
293EL-APP* or 293EL-APP-/- cells were treated with BSI or GSI and extracts subjected to Endo- or Lyso-IP followed by APP/Ab-TOMAHAQ. We used selective ion monitoring to examine endogenous peptide abundance
Relevant to Fig. 6f-g

### Sheet: Endo
ID	Total amount (fmol)	DMSO_1	DMSO_2	DMSO_3	BSI_1	BSI_2	BSI_3	GSI_1	GSI_2	GSI_3	KO_1	KO_2	DMSO_avg	BSI_avg	GSI_avg	KO_avg	DMSO-KO	BSI-KO	GSI-KO	p value (BSI-DMSO)	p value (GSI-DMSO)
E01 THPHFVIPYR	795.832	100.48	67.944	82.5957	108.09	122.23	124.875	80.8984	50.8779	57.8412	0	0	83.6733	118.398	63.2058	0	83.6733	118.398	63.2058	3.20082	19.2389
E02 EVCSEQAETGPCR	4.18237	0.604312	0.443475	0.427919	0.537102	0.627586	0.558759	0.408738	0.223112	0.303552	0.0388626	0.00895296	0.491902	0.574483	0.311801	0.0239078	0.467994	0.550575	0.287893	25.7788	8.18427
E03 WYFDVTEGK	1472.07	190.968	159.418	151.266	194.331	221.56	215.892	139.325	82.1167	117.193	0	0	167.218	210.594	112.878	0	167.218	210.594	112.878	4.17298	5.76336
E04 CAPFFYGGCGGNR	389.102	50.1068	42.5116	40.187	50.9774	59.2536	59.1648	36.5009	19.8978	30.5017	0	0	44.2685	56.4653	28.9668	0	44.2685	56.4653	28.9668	0.0398438	0.0550714
E10 YLETPGDENEHAHFQK	824.428	108.359	83.1732	86.1607	110.842	124.584	118.816	80.6423	48.0423	63.8085	0	0	92.5644	118.081	64.1644	0	92.5644	118.081	64.1644	0.0454177	0.0824154
E11 VESLEQEAANER	1266.95	167.355	136.12	137.607	162.252	185.354	184.698	125.132	70.6803	97.7473	0	0	147.027	177.435	97.8531	0	147.027	177.435	97.8531	0.0747341	0.058409
E12 ISYGNDALMPSLTETK	117.703	15.7252	12.2743	11.8314	15.7517	18.0232	17.0462	11.0834	6.73366	9.2056	0.0285115	0	13.277	16.9404	9.00755	0.0142558	13.2627	16.9261	8.99329	0.0584893	0.072419
E15 TEEISEVNLDAEFR	337.079	31.5617	28.0553	28.7409	49.4922	55.7924	58.8556	26.4915	18.9042	23.9507	7.61499	7.61948	29.4526	54.7134	23.1155	7.61724	21.8354	47.0962	15.4982	0.00103165	0.0625679
E16 TEEISEVNL	73.6247	18.4791	15.2839	13.2644	0	0.251849	0.42933	11.0843	6.14136	8.0768	0.288523	0.325132	15.6758	0.22706	8.43417	0.306827	15.369	-0.0797675	8.12734	0.000532014	0.0257436
E17 DAEFR	1.32739	0.108369	0.0763766	0.0904345	0.00489564	0.00493193	0.0060893	0.404534	0.266292	0.308189	0.0434649	0.0138077	0.0917267	0.00530562	0.326338	0.0286363	0.0630904	-0.0233307	0.297702	0.00073574	0.00502008
E19 LVFFAEDVGSNK	1302.41	121.843	106.812	103.093	193.659	191.843	189.942	162.604	97.9167	128.961	3.07351	2.66045	110.583	191.815	129.827	2.86698	107.716	188.948	126.96	0.000154007	0.380409
M20 GAIIGL (Ab34)	0.677994	0.0716215	0.056	0.149167	0.0651055	0.0513324	0.0526439	0.0542541	0.0793683	0.0404241	0.0257289	0.0323478	0.092263	0.0563606	0.0580155	0.0290383	0.0632246	0.0273223	0.0289771	0.285395	0.330977
M21 GAIIGLMVG (Ab37)	0.0498398	0.00722159	0.00529696	0.00614755	0.00394894	0.00363393	0.00496836	0.00468221	0.00372152	0.00297084	0.00354904	0.00369885	0.00622203	0.00418374	0.00379153	0.00362395	0.00259809	0.00056	0.000168	0.0413047	0.0310385
M22 GAIIGLMVGG (Ab38)	0.491849	0.0738374	0.0577011	0.0643815	0.0406762	0.047276	0.0455792	0.0382027	0.0278946	0.0339896	0.0330872	0.0292231	0.0653067	0.0445105	0.0333623	0.0311551	0.0341516	0.0133554	0.00220718	0.0149498	0.00453579
M24 GAIIGLMVGGVV (Ab40)	0.790402	0.112909	0.0899316	0.0975487	0.0593285	0.0682523	0.0652301	0.0612645	0.0514692	0.058178	0.0665735	0.0597159	0.10013	0.0642703	0.0569706	0.0631447	0.0369852	0.00112563	-0.00617411	0.00777397	0.0042013
M26 GAIIGLMVGGVVIAT (Ab43)	3193.41	306.781	268.755	309.209	296.674	310.299	343.401	252.005	276.907	270.432	268.653	290.297	294.915	316.791	266.448	279.475	15.4396	37.3158	-13.0273	0.315499	0.131976
C28 QYTSIHHGVVEVDAAVTPEER	867.41	78.0927	62.7841	65.9045	96.1033	123.988	115.768	130.874	81.5878	109.732	1.47199	1.10357	68.9271	111.953	107.398	1.28778	67.6393	110.665	106.11	0.0105844	0.0625517
C30 QYTSIHHGVVEVDAAVpTPEER	5.78945	0.436068	0.508455	0.420238	0.76692	0.752996	0.783602	0.670266	0.541273	0.806518	0	0.10311	0.45492	0.767839	0.672686	0.0515551	0.403365	0.716284	0.62113	0.000394181	0.0552204
C32 MQQNGYENPTYK	55.9238	5.09268	4.26151	3.9621	6.76893	7.34161	7.15893	8.67264	5.39429	7.27112	0	0	4.43876	7.08983	7.11268	0	4.43876	7.08983	7.11268	0.00217689	0.0568384
C33 MQQNGYENPTpYK	0.35459	0.0289582	0.0256096	0.0277909	0.0409095	0.0492334	0.0476875	0.0497934	0.0310576	0.0423036	0.00590675	0.00533916	0.0274529	0.0459435	0.0410515	0.00562295	0.02183	0.0403205	0.0354286	0.00250723	0.0698422
C34 FFEQMQN	195.67	16.8783	14.661	14.0263	23.1509	25.7874	26.7431	30.3372	18.8659	25.2203	0	0	15.1885	25.2271	24.8078	0	15.1885	25.2271	24.8078	0.00189139	0.0485368

### Sheet: Endo_LMW
ID	Total amount (fmol)	DMSO_1	DMSO_2	DMSO_3	BSI_1	BSI_2	BSI_3	GSI_1	GSI_2	GSI_3	KO_1	KO_2	DMSO_avg	BSI_avg	GSI_avg	KO_avg	DMSO-KO	BSI-KO	GSI-KO	p value (BSI-DMSO)	p value (GSI-DMSO)
E01 THPHFVIPYR	1369.87	147.341	166.174	159.304	167.722	202.11	170.512	139.54	90.875	125.441	0	0.845088	157.607	180.115	118.619	0.422544	157.184	179.693	118.196	0.141814	0.0653248
E02 EVCSEQAETGPCR	2.09567	0.284565	0.217339	0.273182	0.227444	0.283965	0.2285	0.195346	0.152355	0.175268	0.0418338	0.0158661	0.258362	0.246636	0.174323	0.02885	0.229512	0.217786	0.145473	0.696156	0.0255292
E03 WYFDVTEGK	1217.51	169.515	157.714	175.138	142.246	186.938	145.076	85.6533	55.0115	99.6825	0.531308	0	167.456	158.087	80.1158	0.265654	167.19	157.821	79.8501	0.574217	0.00350186
E04 CAPFFYGGCGGNR	285.089	38.0322	35.1237	40.3294	33.3808	40.2164	34.2881	23.5386	16.6944	22.9546	0.274091	0.256494	37.8284	35.9618	21.0625	0.265293	37.5631	35.6965	20.7972	0.515484	0.00323172
E10 YLETPGDENEHAHFQK	570.272	73.495	72.0275	83.9819	65.2041	79.6301	64.5391	52.0457	25.7388	51.3286	1.12499	1.15622	76.5015	69.7911	43.0377	1.14061	75.3609	68.6505	41.8971	0.339814	0.0238699
E11 VESLEQEAANER	924.33	143.899	100.35	138.76	106.541	122.26	99.5023	86.8802	43.6709	79.088	1.76309	1.61495	127.67	109.434	69.8797	1.68902	125.981	107.745	68.1907	0.299151	0.0390672
E12 ISYGNDALMPSLTETK	123.805	17.8877	15.2335	19.4553	13.8613	16.8885	14.0564	11.159	4.50517	10.4089	0.143098	0.206018	17.5255	14.9354	8.69102	0.174558	17.3509	14.7609	8.51646	0.175033	0.022294
E15 TEEISEVNLDAEFR	165.864	15.2271	13.6312	18.7154	26.3156	28.9935	27.1499	9.50008	7.712	10.9757	4.07918	3.56464	15.8579	27.4863	9.39592	3.82191	12.036	23.6644	5.57401	0.00237377	0.0218797
E16 TEEISEVNL	99.1946	24.4421	19.6636	25.0185	0.0645427	0.046861	0.828112	11.5997	5.8751	10.465	0.649799	0.541309	23.0414	0.313172	9.31329	0.595554	22.4458	-0.282382	8.71773	0.000187989	0.00489187
E17 DAEFR	0.258591	0.033578	0.0279838	0.0311263	0.00244457	0.00307142	0.00256862	0.0302662	0.0662832	0.0453981	0.0137665	0.00210377	0.030896	0.00269487	0.0473159	0.00793513	0.0229609	-0.00524026	0.0393807	6.55462e-05	0.195149
E19 LVFFAEDVGSNK	206.339	24.1458	15.5706	30.9001	34.7882	42.6152	21.8184	6.16017	10.9779	17.1425	1.27045	0.950097	23.5388	33.0739	11.4269	1.11027	22.4286	31.9636	10.3166	0.273236	0.0906492
M20 GAIIGL (Ab34)	2.08538	0.149166	0.168913	0.220398	0.205022	0.240877	0.280632	0.183877	0.243379	0.139049	0.152795	0.101271	0.179492	0.242177	0.188769	0.127033	0.0524589	0.115144	0.0617355	0.108681	0.814042
M21 GAIIGLMVG (Ab37)	0.0685529	0.0139447	0.00836444	0.0133382	0.00507553	0.00599345	0.00737639	0.00292697	0.00366258	0.00234405	0.00382463	0.00170194	0.0118824	0.00614846	0.00297786	0.00276329	0.00911916	0.00338517	0.000214575	0.038631	0.00790641
M22 GAIIGLMVGG (Ab38)	0.897539	0.168267	0.125283	0.161748	0.0834145	0.093592	0.0620928	0.0390026	0.0481008	0.0345154	0.0446902	0.0368332	0.151766	0.0796997	0.0405396	0.0407617	0.111004	0.0389381	-0.000222105	0.0114496	0.00134414
M23 GAIIGLMVGGV (Ab39)	1.90719	0.340457	0.249372	0.346413	0.155249	0.16101	0.127629	0.108774	0.119713	0.11105	0.0911675	0.0963529	0.312081	0.147963	0.113179	0.0937602	0.218321	0.0542023	0.0194189	0.00767318	0.00324687
M24 GAIIGLMVGGVV (Ab40)	3.05721	0.533585	0.410428	0.546954	0.270029	0.316521	0.211897	0.14967	0.148286	0.151906	0.175178	0.142757	0.496989	0.266149	0.149954	0.158968	0.338021	0.107181	-0.00901426	0.0120684	0.00133384
M25 GAIIGLMVGGVVIA (Ab42)	44.6173	5.40476	4.61387	4.73375	3.70292	4.01963	4.06628	3.48221	2.95573	3.64506	3.71627	4.27678	4.91746	3.92961	3.361	3.99653	0.920931	-0.066917	-0.635525	0.0219361	0.00845991
C28 QYTSIHHGVVEVDAAVTPEER	199.122	18.0354	15.7078	22.4862	31.1963	36.5727	29.4745	13.1086	11.9016	18.16	1.48577	0.993511	18.7431	32.4145	14.3901	1.23964	17.5035	31.1749	13.1504	0.00942868	0.190141
C32 MQQNGYENPTYK	16.2645	1.17531	1.35849	1.53275	2.62049	2.92955	2.63186	1.26483	0.932759	1.65624	0.1003	0.0618683	1.35552	2.7273	1.28461	0.0810843	1.27443	2.64622	1.20353	0.000687451	0.776209
C34 FFEQMQN	99.1393	8.75698	7.25476	10.0367	15.8914	16.074	14.9549	9.42817	6.38582	10.1483	0.0906939	0.117552	8.68281	15.6401	8.65409	0.104123	8.57869	15.536	8.54996	0.00135793	0.984676

### Sheet: Lyso
ID	Total amount (fmol)	DMSO_1	DMSO_2	DMSO_3	BSI_1	BSI_2	BSI_3	GSI_1	GSI_2	GSI_3	KO_1	KO_2	DMSO_avg	BSI_avg	GSI_avg	KO_avg	DMSO-KO	BSI-KO	GSI-KO	p value (BSI-DMSO)	p value (GSI-DMSO)
E01 THPHFVIPYR	515.163	59.7333	53.485	67.8378	29.8419	79.6129	82.7528	48.2783	48.6939	44.9269	0	0	60.352	64.0692	47.2997	0	60.352	64.0692	47.2997	0.843351	0.0391799
E02 EVCSEQAETGPCR	1.77769	0.243583	0.16143	0.221454	0.186698	0.237606	0.229678	0.165173	0.138335	0.145802	0.0441138	0.00382281	0.208822	0.217994	0.14977	0.0239683	0.184854	0.194025	0.125801	0.769121	0.0840647
E03 WYFDVTEGK	634.339	73.7201	60.2386	80.5496	73.9147	91.2443	89.1128	58.936	54.2565	52.3664	0	0	71.5028	84.7573	55.1863	0	71.5028	84.7573	55.1863	0.176496	0.0601255
E04 CAPFFYGGCGGNR	281.577	31.587	28.4166	36.2009	31.9465	40.2841	41.2576	24.9732	24.2639	22.3545	0	0.292308	32.0682	37.8294	23.8638	0.146154	31.922	37.6832	23.7177	0.196373	0.0265174
E06 NNFDTEEYCMAVCGSAIPTTAASTPDAVDK	31.0002	3.40218	2.72929	3.43193	4.07699	3.79519	4.30874	2.78574	2.76218	2.87136	0.384034	0.452599	3.1878	4.06031	2.80642	0.418317	2.76949	3.64199	2.38811	0.0331279	0.175255
E10 YLETPGDENEHAHFQK	351.322	38.2532	31.9365	42.4112	43.8935	50.1644	50.7212	33.5697	30.3345	28.544	0.600594	0.893306	37.5336	48.2597	30.8161	0.74695	36.7867	47.5127	30.0691	0.0459252	0.117923
E11 VESLEQEAANER	835.005	100.959	82.9091	108.015	92.0064	114.712	118.553	74.3337	72.5173	69.6021	0.20282	1.19445	97.2944	108.424	72.151	0.698634	96.5957	107.725	71.4524	0.374991	0.029719
E12 ISYGNDALMPSLTETK	68.31	7.89258	6.34461	8.38337	8.16925	10.1421	9.75864	6.17184	5.76275	5.57236	0.0313484	0.0812011	7.54019	9.35666	5.83565	0.0562748	7.48391	9.30038	5.77938	0.102661	0.0560234
E15 TEEISEVNLDAEFR	182.419	17.4504	15.5448	19.1748	22.4982	27.0547	27.8711	15.2372	14.1124	14.1576	4.41028	4.90776	17.39	25.808	14.5024	4.65902	12.731	21.149	9.84337	0.0129883	0.0600932
E16 TEEISEVNL	31.69	6.50482	5.47398	6.91952	0.198971	0.241796	0.356541	4.35244	3.87086	3.22829	0.240841	0.301936	6.29944	0.265769	3.8172	0.271389	6.02805	-0.00561926	3.54581	0.000152857	0.0100023
E17 DAEFR	0.449651	0.0500561	0.0263986	0.0401214	0.00438779	0.00410935	0.00352808	0.111105	0.0884923	0.0818031	0.037325	0.00232503	0.0388587	0.00400841	0.0938	0.019825	0.0190337	-0.0158166	0.073975	0.00709113	0.00803381
E19 LVFFAEDVGSNK	595.408	57.4056	50.4205	63.671	70.3358	87.8854	81.6207	61.6536	61.053	58.2539	1.62742	1.48131	57.1657	79.9473	60.3202	1.55436	55.6113	78.3929	58.7658	0.0236412	0.471107
M20 GAIIGL (Ab34)	0.227716	0.0197284	0.0150578	0.0142401	0.0193707	0.0200786	0.00948755	0.0115022	0.0591748	0.0137304	0.0219079	0.0234377	0.0163421	0.0163123	0.0281358	0.0226728	-0.00633073	-0.00636051	0.005463	0.994156	0.492416
M21 GAIIGLMVG (Ab37)	0.00862457	0.000929	0.000719	0.000918	0.000543	0.00107744	0.00054	0.002257	0.00065	0.000535	0.000246	0.00021	0.000856	0.00072	0.00114745	0.000228	0.000628	0.000492	0.00092	0.51864	0.629606
M22 GAIIGLMVGG (Ab38)	0.135499	0.0166749	0.0135618	0.0162721	0.0111493	0.0129378	0.0125439	0.0124213	0.0101669	0.0100904	0.00967815	0.010002	0.0155029	0.0122104	0.0108929	0.00984006	0.00566286	0.00237029	0.00105279	0.0421776	0.0205675
M23 GAIIGLMVGGV (Ab39)	0.00113322	0.000131	0.000122	0.000129	0.00011	0.00013	0.000122	8.72e-05	8.24e-05	9.51e-05	6.2e-05	6.25e-05	0.000127	0.000121	8.82e-05	6.23e-05	6.51e-05	5.83e-05	2.6e-05	0.357751	0.00104984
M24 GAIIGLMVGGVV (Ab40)	0.328982	0.0374182	0.027441	0.0363515	0.0253892	0.0293387	0.025651	0.0264435	0.0245222	0.0253946	0.0337476	0.0372848	0.0337369	0.026793	0.0254534	0.0355162	-0.00177929	-0.00872324	-0.0100628	0.11143	0.0613647
M26 GAIIGLMVGGVVIAT (Ab43)	50.2634	4.47015	4.34535	3.98321	4.41879	4.5191	5.18118	4.37567	3.68908	4.44194	5.24046	5.5985	4.26624	4.70636	4.1689	5.41948	-1.15324	-0.713119	-1.25058	0.191374	0.746914
C28 QYTSIHHGVVEVDAAVTPEER	449.031	38.0092	34.2037	44.3193	48.0993	61.3194	58.4711	57.2678	53.2939	51.2566	1.5922	1.19883	38.8441	55.9633	53.9394	1.39552	37.4485	54.5677	52.5439	0.0264143	0.0117706
C32 MQQNGYENPTYK	39.2687	3.49358	2.85481	3.72315	4.2213	5.29368	5.03515	5.14212	4.62731	4.60115	0.121023	0.155481	3.35718	4.85004	4.79019	0.138252	3.21893	4.71179	4.65194	0.022741	0.0102931
C33 MQQNGYENPTpYK	0.218616	0.0195039	0.00993255	0.0158631	0.0146884	0.0417865	0.03058	0.0236631	0.0289624	0.0262928	0.00734332	0	0.0150999	0.0290183	0.0263061	0.00367166	0.0114282	0.0253466	0.0226344	0.170529	0.0243919
C34 FFEQMQN	158.532	13.8205	12.4254	14.8504	15.5444	20.7943	21.3366	20.8407	19.7092	19.2103	0	0	13.6988	19.2251	19.9201	0	13.6988	19.2251	19.9201	0.0489853	0.00187283

### Sheet: Lyso_LMW
ID	Total amount (fmol)	DMSO_1	DMSO_2	DMSO_3	BSI_1	BSI_2	BSI_3	GSI_1	GSI_2	GSI_3	KO_1	KO_2	DMSO_avg	BSI_avg	GSI_avg	KO_avg	DMSO-KO	BSI-KO	GSI-KO	p value (BSI-DMSO)	p value (GSI-DMSO)
E01 THPHFVIPYR	154.065	17.9964	18.424	23.94	11.4115	21.8773	20.6206	13.9486	12.2114	13.6348	0	0	20.1201	17.9698	13.2649	0	20.1201	17.9698	13.2649	0.603015	0.0260608
E02 EVCSEQAETGPCR	0.322418	0.0450183	0.0351536	0.0474139	0.0234991	0.0460713	0.0393913	0.0265813	0.0281105	0.0261545	0.0037518	0.00127192	0.0425286	0.0363206	0.0269488	0.00251186	0.0400168	0.0338087	0.0244369	0.463909	0.0148337
E04 CAPFFYGGCGGNR	52.3304	6.21759	6.01378	8.82022	3.11488	8.68452	6.84484	4.02959	4.31348	4.2915	0	0	7.01719	6.21475	4.21152	0	7.01719	6.21475	4.21152	0.690089	0.0365787
E06 NNFDTEEYCMAVCGSAIPTTAASTPDAVDK	6.12286	0.709155	0.611094	0.789848	0.485385	0.798945	0.861442	0.44487	0.831188	0.445277	0.0637917	0.081866	0.703365	0.715257	0.573778	0.0728289	0.630537	0.642428	0.500949	0.930069	0.403024
E10 YLETPGDENEHAHFQK	60.8727	8.66194	7.22599	10.3238	4.15309	8.15961	6.66325	5.32199	5.69052	4.67254	0	0	8.73724	6.32532	5.22835	0	8.73724	6.32532	5.22835	0.176697	0.0204722
E11 VESLEQEAANER	189.252	27.8275	24.2569	31.5258	11.766	25.1098	20.9643	16.0716	17.5395	14.191	0	0	27.8701	19.28	15.934	0	27.8701	19.28	15.934	0.12681	0.00667962
E12 ISYGNDALMPSLTETK	26.9876	3.913	3.23997	4.6628	1.69855	3.46286	2.98495	2.50518	2.51312	2.00714	0	0	3.93859	2.71545	2.34181	0	3.93859	2.71545	2.34181	0.141124	0.0227835
E15 TEEISEVNLDAEFR	52.9311	5.03125	4.56045	6.49003	5.52405	9.29377	8.7263	3.42835	5.68755	3.36727	0.354348	0.467741	5.36058	7.84804	4.16106	0.411044	4.94953	7.43699	3.75001	0.130278	0.279301
E16 TEEISEVNL	19.0924	4.31396	3.57083	4.84337	0	0	0.235949	2.62368	1.55161	1.7236	0.113229	0.116205	4.24272	0.0786497	1.9663	0.114717	4.128	-0.0360673	1.85158	0.000383438	0.0101602
E17 DAEFR	0.101434	0.0164359	0.0111095	0.0154741	0	0	0	0.00955638	0.0359455	0.00730674	0.00560634	0	0.0143398	0	0.0176029	0.00280317	0.0115367	-0.00280317	0.0147997	0.000940235	0.744413
E19 LVFFAEDVGSNK	62.5902	6.75176	6.11573	8.41859	5.00794	9.8868	8.63741	3.86383	10.2107	3.69743	0	0	7.09536	7.84405	5.92399	0	7.09536	7.84405	5.92399	0.667293	0.6303
M20 GAIIGL (Ab34)	0.416378	0	0.0942654	0.0692953	0.0384821	0.051242	0.0385164	0	0.021084	0.0465861	0.0285607	0.0283456	0.0545202	0.0427468	0.0225567	0.0284532	0.026067	0.0142936	-0.00589648	0.700866	0.36419
M21 GAIIGLMVG (Ab37)	0.00858929	0.00180269	0.00154901	0.0019125	0.000427943	0.000664433	0.000613883	0.000375268	0.000358113	0.000333724	0.000295925	0.000255785	0.00175474	0.000568753	0.000355702	0.000275855	0.00147888	0.000292898	7.98468e-05	0.000787771	0.000207163
M22 GAIIGLMVGG (Ab38)	0.120856	0.0219418	0.019736	0.0242947	0.0104049	0.00923885	0.00944623	0.00575804	0.00650884	0.00598061	0.00363555	0.00391104	0.0219908	0.00969665	0.0060825	0.00377329	0.0182175	0.00592335	0.0023092	0.000839876	0.000284037
M23 GAIIGLMVGGV (Ab39)	0.651896	0.120128	0.0892917	0.123997	0.0586278	0.046457	0.0456339	0.0327568	0.029319	0.0337647	0.0355641	0.0363558	0.111139	0.0502396	0.0319468	0.03596	0.0751788	0.0142796	-0.00401316	0.00660634	0.00201544
M24 GAIIGLMVGGVV (Ab40)	0.568595	0.0763913	0.0668828	0.08576	0.0463815	0.0478838	0.0476123	0.0366388	0.0366635	0.0471691	0.0378395	0.039373	0.0763447	0.0472925	0.0401571	0.0386062	0.0377385	0.00868629	0.00155092	0.00603741	0.00504204
M25 GAIIGLMVGGVVIA (Ab42)	6.04203	0.635769	0.599411	0.759603	0.539261	0.547023	0.518755	0.515114	0.520287	0.482768	0.503536	0.4205	0.664928	0.535013	0.506056	0.462018	0.20291	0.0729951	0.0440385	0.0575962	0.0333899
C28 QYTSIHHGVVEVDAAVTPEER	70.5173	5.19588	5.27874	7.60647	5.62891	10.2848	9.1424	5.53204	16.732	4.94977	0	0.166293	6.02703	8.35202	9.07128	0.0831463	5.94388	8.26887	8.98813	0.221822	0.480199
C32 MQQNGYENPTYK	6.4457	0.493857	0.435208	0.637491	0.477316	0.894365	0.760809	0.465665	1.83486	0.446129	0	0	0.522185	0.71083	0.915552	0	0.522185	0.71083	0.915552	0.240146	0.443951
C33 MQQNGYENPTpYK	0.107615	0.00738206	0.00681938	0.0114214	0.00978418	0.0148278	0.0122933	0.00693908	0.0306396	0.00750874	0	0	0.00854094	0.0123017	0.0150291	0	0.00854094	0.0123017	0.0150291	0.141124	0.459734
C34 FFEQMQN	26.3276	1.88655	1.87848	2.61468	2.09243	3.25797	3.23664	1.87087	7.83931	1.65067	0	0	2.12657	2.86235	3.78695	0	2.12657	2.86235	3.78695	0.18181	0.46174
