## Supplementary Data Table 12 for "Early Endosome Capture Proteomics and its Application to Amyloid Precursor Protein Intramembrane Processing by β and γ-Secretases"

### Sheet: Endo
ID	DMSO_1	DMSO_2	DMSO_3	GSM_1	GSM_2	GSM_3	GSI_1	GSI_2	GSI_3	KO_1	KO_2	SumSN
E01 THPHFVIPYR	2437.95	2238.17	2241.22	2861.87	2920.34	3065.63	2227.68	1935.17	1943.17	0	0	21871.2
E02 EVCSEQAETGPCR	989.182	760.187	766.085	1006.86	1027.29	994.087	836.324	645.327	694.804	101.944	16.128	7838.22
E03 WYFDVTEGK	1852.23	1659.98	1598.6	2075	2121.28	2087.17	1651.92	1394.85	1416.54	0	0	15857.6
E04 CAPFFYGGCGGNR	1406.47	1568.87	1444.63	1757.9	1710.4	1983.84	1490.82	1298.71	1343.16	0	0	14004.8
E10 YLETPGDENEHAHFQK	4236.12	3710.76	3702.64	5260.8	4956.61	4995.22	3977.69	3360.04	3335.87	0	0	37535.7
E11 VESLEQEAANER	1566.57	1409.18	1321.14	1735.25	1724.17	1811.32	1400	1135.08	1156.79	0	0	13259.5
E12 ISYGNDALMPSLTETK	3800.27	3229.57	3122.06	4216.45	4252.21	4291.82	3399.46	2711.01	2726.37	0	0	31749.2
E15 TEEISEVNLDAEFR	14649.5	14505.3	14501.2	16683.2	16683.6	18263.2	15582.8	13853.1	13597.6	2855.7	3133.57	144309
E16 TEEISEVNL	2722.28	2626.7	2523.52	3500.91	3322.2	3753.86	1803.01	1666.78	1618.67	76.8555	100.714	23715.5
E17 DAEFR	48.4955	19.528	25.9079	34.3842	24.6131	31.3542	99.8281	92.0871	88.9932	51.0088	4.27552	520.476
E19 LVFFAEDVGSNK	1952.53	1664.7	1689.74	2670.94	2197.36	1936.03	2669.03	2515.38	2339.15	150.971	176.399	19962.2
M20 GAIIGL (Ab34)	585.122	375.823	497.155	368.305	415.873	428.794	186.917	237.138	169.905	130.832	110.931	3506.79
M21 GAIIGLMVG (Ab37)	458.262	319.499	366.197	919.97	975.267	1024.1	211.281	250.533	213.852	151.507	170.082	5060.55
M22 GAIIGLMVGG (Ab38)	1669.56	1238.21	1562.15	2257.67	2341.87	2428.41	605.794	654.983	740.89	779.213	736.036	15014.8
M23 GAIIGLMVGGV (Ab39)	686.174	555.987	690.67	409.333	410.411	401.87	370.344	401.498	360.092	410.181	371.596	5068.16
M24 GAIIGLMVGGVV (Ab40)	1325.63	954.328	1083.28	538.829	561.809	522.365	474.915	522.384	490.159	626.539	536.224	7636.46
M25 GAIIGLMVGGVVIA (Ab42)	59.2695	70.3083	66.4492	55.0225	64.8599	55.4877	61.7318	61.4207	54.3418	34.7843	35.1299	618.806
C28 QYTSIHHGVVEVDAAVTPEER	1103.22	919.883	933.206	1248.07	1286.86	1249.71	2160.16	1973.55	1650.3	6.95753	23.0782	12555
C29 QYTpSIHHGVVEVDAAVTPEER	13.0807	11.5963	14.453	14.1827	12.1584	14.08	41.3631	32.198	28.5788	1.22945	0	182.92
C32 MQQNGYENPTYK	4910.53	4278.88	4141.39	5856.6	5884.69	5816.28	10974.3	9720.72	8269.58	0	0	59852.9
C33 MQQNGYENPTpYK	941.107	881.264	912.214	1095.93	1171.84	1193.97	2130.91	1900.03	1802.77	185.918	184.937	12400.9
C34 FFEQMQN	1216.08	1223.19	1191.1	1471.66	1524.21	1662.82	2987.6	2786.5	2243.25	0	0	16306.4

### Sheet: Endo_LMW
ID	DMSO_1	DMSO_2	DMSO_3	GSM_1	GSM_2	GSM_3	GSI_1	GSI_2	GSI_3	KO_1	KO_2	SumSN
E03 WYFDVTEGK	3404.28	2509.06	2578.45	3458.37	3615.25	3077.41	2201.73	2521.47	2629.49	0	0	25995.5
E04 CAPFFYGGCGGNR	704.648	544.032	519.365	687.134	697.996	645.458	455.426	552.746	494.662	0	1.38947	5302.86
E10 YLETPGDENEHAHFQK	208.067	286.33	335.151	1248.01	584.278	293.293	182.114	763.749	467.497	3.0088	6.40765	4377.9
E15 TEEISEVNLDAEFR	406.722	393.178	427.285	747.057	411.308	394.425	343.454	425.983	395.984	43.179	52.3006	4040.88
E17 DAEFR	30.2558	22.412	20.9128	12.41	12.5347	10.7728	8.89051	53.9086	15.8466	27.6281	3.53056	219.102
E19 LVFFAEDVGSNK	992.126	975.049	716.359	819.63	467.457	469.014	179.755	229.498	204.28	6.90379	10.7525	5070.82
M20 GAIIGL (Ab34)	273.483	224.106	242.81	173.949	185.45	209.354	128.614	61.273	63.7654	55.689	53.7876	1672.28
M21 GAIIGLMVG (Ab37)	348.144	322.884	282.162	713.495	653.332	655.958	154.363	159.885	178.562	207.564	204.683	3881.03
M22 GAIIGLMVGG (Ab38)	1009.22	756.906	766.721	1516.1	1492.44	1488.78	43.4684	52.4654	95.3993	104.945	97.8622	7424.31
M23 GAIIGLMVGGV (Ab39)	236.108	197.621	192.626	65.2038	63.8894	62.6328	53.5759	52.0727	45.2661	48.1509	45.1488	1062.3
M24 GAIIGLMVGGVV (Ab40)	768.429	669.168	606.862	350.267	341.774	329.594	321.161	331.771	329.596	290.652	296.498	4635.77
M25 GAIIGLMVGGVVIA (Ab42)	942.855	875.285	835.268	643.497	557.001	683.415	584.845	609.218	706.299	641.997	623.006	7702.69
M26 GAIIGLMVGGVVIAT (Ab43)	33.5231	36.4626	51.0472	37.5735	34.3583	43.8453	28.9235	41.9051	37.4122	24.1755	36.15	405.376
C28 QYTSIHHGVVEVDAAVTPEER	502.341	553.694	679.365	657.81	466.628	447.388	202.257	277.859	299.773	24.1292	17.4402	4128.68
C32 MQQNGYENPTYK	86.3006	93.8589	129.936	92.1037	86.9905	71.4952	51.4477	66.3137	71.2902	7.80969	7.29777	764.844
C33 MQQNGYENPTpYK	5.26701	4.68935	9.35543	43.2768	11.6607	5.01458	3.42044	19.0203	8.42414	0	0	110.129
C34 FFEQMQN	1216.12	1172.35	1861.78	1299.64	1053.69	1154.37	669.918	792.032	998.173	1.73465	12.273	10232.1

### Sheet: Lyso
ID	DMSO_1	DMSO_2	DMSO_3	GSM_1	GSM_2	GSM_3	GSI_1	GSI_2	GSI_3	KO_1	KO_2	SumSN
E01 THPHFVIPYR	808.536	916.571	679.052	770.529	644.349	1034.48	591.162	459.544	471.107	1.45319	0.312431	6377.09
E02 EVCSEQAETGPCR	677.695	768.185	577.395	643.398	525.288	817.747	493.273	404.896	411.458	105.843	78.9962	5504.18
E03 WYFDVTEGK	4801.7	5422.5	4049.77	4530.78	3756.88	5914.75	3377.92	2726.92	2753.52	0	0	37334.7
E04 CAPFFYGGCGGNR	1018.52	1330.25	955.351	1084.54	821.327	1386.68	753.559	615.863	645.449	0	0	8611.54
E06 NNFDTEEYCMAVCGSAIPTTAASTPDAVDK	252.879	217.467	274.198	313.199	242.117	370.22	202.425	173.537	199.718	3.42975	5.75894	2254.95
E10 YLETPGDENEHAHFQK	3892.79	4230.69	3346.62	3887.97	3047.27	4764.47	2795.29	2230.77	2295.87	2.27914	0	30494
E11 VESLEQEAANER	2190.97	2530.32	1833.42	2114.69	1771.47	2842.42	1617.91	1226.09	1253.05	0	0	17380.3
E12 ISYGNDALMPSLTETK	2953.48	3222.44	2555.44	2898.87	2395.99	3569.85	2071.01	1704.5	1833.88	86.9353	115.929	23408.3
E15 TEEISEVNLDAEFR	4901.57	5797.34	4769.7	5044.29	4332.1	6248.71	4136.14	3376.45	3519.05	1234.72	1350.65	44710.7
E16 TEEISEVNL	927.175	1201.32	770.502	785.139	711.874	1202.06	406.477	383.991	385.076	19.011	32.7965	6825.42
E17 DAEFR	27.9538	23.786	24.1486	19.1528	15.9156	19.9895	33.8302	29.6831	31.2503	33.361	12.5176	271.589
E19 LVFFAEDVGSNK	2027.88	2150.92	1635.68	1871.42	1845.76	2654.71	2362.19	1775.56	1414.48	20.531	32.6175	17791.7
M20 GAIIGL (Ab34)	124.422	239.059	99.5528	77.1464	94.7278	100.873	66.7143	79.765	71.0521	57.8033	58.4197	1069.54
M21 GAIIGLMVG (Ab37)	48.1254	58.7567	36.1517	79.1263	75.1846	108.295	30.0765	26.3093	21.7955	18.0209	16.6661	518.508
M22 GAIIGLMVGG (Ab38)	497.598	543.809	484.857	574.199	519.586	727.717	156.237	127.725	168.045	220.915	220.117	4240.8
M26 GAIIGLMVGGVVIAT (Ab43)	51.9032	61.379	59.496	51.495	46.5837	57.7845	54.4879	46.9783	41.8439	49.0896	56.2273	577.269
C28 QYTSIHHGVVEVDAAVTPEER	369.018	379.295	329.017	354.61	316.297	480.852	509.584	407.866	348.821	1.95583	3.67913	3500.99
C29 QYTpSIHHGVVEVDAAVTPEER	64.356	72.7114	49.6758	64.1785	58.1423	83.7824	88.657	80.3297	64.3065	3.00694	3.26629	632.413
C32 MQQNGYENPTYK	2360.9	2646.12	2095.73	2516.99	1948.13	2892.01	3385.19	2757.92	2695.92	136.766	158.078	23593.8
C34 FFEQMQN	1641.75	1954.39	1446.56	1654	1313.06	2160	2319.71	1933.83	1880.13	0	0	16303.4

### Sheet: Lyso_LMW
ID	DMSO_1	DMSO_2	DMSO_3	GSM_1	GSM_2	GSM_3	GSI_1	GSI_2	GSI_3	KO_1	KO_2	SumSN
E01 THPHFVIPYR	659.413	1264.01	1461.95	1744.75	2145.75	1600.41	2175.29	2032.32	1627.41	1.55153	0	14712.9
E02 EVCSEQAETGPCR	34.3588	37.2715	43.7464	41.4929	65.5704	46.8202	53.0102	94.8467	45.9789	30.5538	7.14662	500.796
E03 WYFDVTEGK	207.571	390.616	466.901	496.361	659.28	484.871	527.912	600.959	448.463	0	0	4282.93
E04 CAPFFYGGCGGNR	508.64	968.181	1192.78	1172.64	1607.86	1194.36	1297.77	1497.65	1114.39	0	0	10554.3
E10 YLETPGDENEHAHFQK	139.121	283.45	511.487	297.082	983.11	244.859	260.272	588.008	244.855	17.2603	15.4216	3584.93
E11 VESLEQEAANER	15.0822	36.8048	47.8941	46.3859	66.8826	38.9005	67.588	66.1169	41.807	0	0	427.462
E15 TEEISEVNLDAEFR	10.3353	17.4956	25.4567	21.5577	40.8038	20.8722	20.2388	36.0591	22.1528	0	0	214.972
E17 DAEFR	7.01211	4.7438	5.93492	2.2737	2.14446	3.3319	7.64769	47.2802	6.06787	22.8458	0	109.282
E19 LVFFAEDVGSNK	448.358	687.555	709.838	458.171	793.245	572.119	574.376	538.607	471.755	55.7702	51.4321	5361.23
M20 GAIIGL (Ab34)	193.347	162.805	137.968	157.867	158.497	180.588	128.267	157.402	126.527	95.4055	82.5561	1581.23
M21 GAIIGLMVG (Ab37)	43.1585	52.2544	48.7972	147.358	190.238	206.505	16.2407	14.4152	17.1437	36.284	18.4602	790.855
M22 GAIIGLMVGG (Ab38)	319.659	330.555	392.661	624.046	777.953	792.015	52.1933	103.528	47.5722	105.719	35.2059	3581.11
M23 GAIIGLMVGGV (Ab39)	14.6552	20.1771	23.3278	4.65524	8.73909	9.65501	3.96132	3.31802	6.21163	6.73803	8.33355	109.772
M24 GAIIGLMVGGVV (Ab40)	155.874	164.91	155.706	65.4224	65.6689	55.6191	58.4707	94.8893	63.1826	76.4595	65.3606	1021.56
M25 GAIIGLMVGGVVIA (Ab42)	161.649	158.474	151.915	131.659	114.932	145.479	119.789	117.373	122.835	106.084	128.123	1458.31
C28 QYTSIHHGVVEVDAAVTPEER	73.9578	182.043	197.106	205.873	357.81	202.33	255.097	349.608	182.357	5.94751	2.28407	2014.41
C32 MQQNGYENPTYK	7.82689	18.6349	18.3658	15.8636	37.2339	26.6813	28.5304	34.1645	24.1116	0	0	211.413
C34 FFEQMQN	82.1738	241.905	246.882	270.538	525.928	334.876	430.414	488.882	291.311	5.20857	9.3358	2927.45

### Sheet: Experimental set-up
APP/Ab-TOMAHAQ analysis of Endo- and Lyso-IP samples from 293EL-APP* cells treated with GSM or GSI
293EL-APP* or 293EL-APP-/- cells were treated with GSM or GSI and extracts subjected to Endo- or Lyso-IP followed by APP/Ab-TOMAHAQ
Relevant to Fig. 7c,d; Extended Data Fig. 8
