## Supplementary Data Table 13 for "Early Endosome Capture Proteomics and its Application to Amyloid Precursor Protein Intramembrane Processing by β and γ-Secretases"

### Sheet: Experimenal set-up
SIM scan analysis: APP/Ab-TOMAHAQ analysis of Endo- and Lyso-IP samples from 293EL-APP* cells treated with BSI or GSI
293EL-APP* or 293EL-APP-/- cells were treated with BSI or GSI and extracts subjected to Endo- or Lyso-IP followed by APP/Ab-TOMAHAQ. We used selective ion monitoring to examine endogenous peptide abundance
Relevant to 7c,d

### Sheet: Endo
ID	Total amount (fmol)	DMSO_1	DMSO_2	DMSO_3	GSM_1	GSM_2	GSM_3	GSI_1	GSI_2	GSI_3	KO_1	KO_2	DMSO_avg	GSM_avg	GSI_avg	KO_avg	DMSO-KO	GSM-KO	GSI-KO	p value (GSM-DMSO)	p value (GSI-DMSO)
E01 THPHFVIPYR	770.669	85.9054	78.8657	78.9733	100.843	102.903	108.023	78.4963	68.1889	68.471	0	0	81.2482	103.923	71.7188	0	81.2482	103.923	71.7188	0.00199511	0.0813955
E02 EVCSEQAETGPCR	3.93411	0.496484	0.381548	0.384508	0.505359	0.51561	0.498946	0.419762	0.323898	0.348731	0.0511672	0.00809486	0.420847	0.506638	0.364131	0.029631	0.391216	0.477007	0.3345	0.0876944	0.298422
E03 WYFDVTEGK	1264.6	147.71	132.379	127.484	165.475	169.166	166.446	131.736	111.236	112.965	0	0	135.858	167.029	118.645	0	135.858	167.029	118.645	0.00731134	0.126992
E04 CAPFFYGGCGGNR	669.285	67.215	74.976	69.0386	84.0094	81.7393	94.807	71.2458	62.0651	64.1893	0	0	70.4099	86.8519	65.8334	0	70.4099	86.8519	65.8334	0.0243098	0.276117
E10 YLETPGDENEHAHFQK	917.873	103.587	90.7402	90.5418	128.644	121.205	122.15	97.2676	82.164	81.5729	0	0	94.9564	124	87.0015	0	94.9564	124	87.0015	0.00408554	0.301326
E11 VESLEQEAANER	1537.54	181.655	163.405	153.196	201.215	199.931	210.036	162.341	131.622	134.138	0	0	166.085	203.727	142.7	0	166.085	203.727	142.7	0.0134238	0.143933
E12 ISYGNDALMPSLTETK	58.7037	7.02662	5.97141	5.77263	7.79614	7.86224	7.93548	6.28553	5.0126	5.04101	0	0	6.25689	7.86462	5.44638	0	6.25689	7.86462	5.44638	0.0147347	0.229651
E15 TEEISEVNLDAEFR	160.162	16.2589	16.0988	16.0942	18.5159	18.5164	20.2695	17.2947	15.375	15.0914	3.16942	3.47781	16.1507	19.1006	15.9204	3.32362	12.827	15.777	12.5967	0.00735462	0.756722
E16 TEEISEVNL	147.185	16.8953	16.3021	15.6617	21.7277	20.6185	23.2975	11.19	10.3445	10.046	0.476988	0.625058	16.2863	21.8812	10.5268	0.551023	15.7353	21.3302	9.97581	0.00281773	0.000309919
E17 DAEFR	0.441133	0.0411027	0.0165511	0.0219584	0.0291426	0.0208611	0.0265745	0.0846101	0.0780491	0.0754269	0.0432329	0.00362375	0.0265374	0.0255261	0.0793621	0.0234283	0.00310911	0.00209776	0.0559337	0.903583	0.00264192
E19 LVFFAEDVGSNK	736.681	72.0556	61.4337	62.3579	98.5678	81.0907	71.4469	98.4972	92.8268	86.3232	5.57138	6.50978	65.2824	83.7018	92.5491	6.04058	59.2418	77.6612	86.5085	0.0998217	0.00506956
M20 GAIIGL (Ab34)	0.738173	0.123167	0.0791101	0.10465	0.0775274	0.0875405	0.0902602	0.0393456	0.0499171	0.0357647	0.0275398	0.0233507	0.102309	0.0851094	0.0416758	0.0254453	0.0768638	0.0596641	0.0162305	0.266963	0.0107835
M21 GAIIGLMVG (Ab37)	0.690583	0.0625363	0.0436002	0.0499727	0.125543	0.133089	0.139753	0.0288323	0.0341887	0.0291831	0.0206752	0.0232101	0.0520364	0.132795	0.0307347	0.0219427	0.0300937	0.110852	0.00879203	0.000307066	0.021647
M22 GAIIGLMVGG (Ab38)	1.28864	0.143289	0.106269	0.134071	0.193763	0.200989	0.208417	0.051992	0.0562136	0.0635865	0.0668755	0.0631699	0.127876	0.201056	0.057264	0.0650227	0.0628536	0.136034	-0.0077587	0.00355092	0.0037185
M23 GAIIGLMVGGV (Ab39)	0.00521811	0.000706476	0.000572438	0.000711105	0.000421445	0.000422555	0.00041376	0.000381301	0.000413377	0.000370747	0.000422317	0.000382591	0.00066334	0.000419253	0.000388475	0.000402454	0.000260886	1.67993e-05	-1.39788e-05	0.00585376	0.00434499
M24 GAIIGLMVGGVV (Ab40)	0.907971	0.157616	0.113469	0.128802	0.0640665	0.0667988	0.0621089	0.0564671	0.0621112	0.0582797	0.0744951	0.0637567	0.133296	0.0643247	0.0589527	0.0691259	0.0641698	-0.00480117	-0.0101732	0.00608497	0.00468784
M25 GAIIGLMVGGVVIA (Ab42)	3.36107	0.321925	0.381883	0.360922	0.298857	0.35229	0.301384	0.335299	0.33361	0.29516	0.188932	0.19081	0.35491	0.31751	0.321356	0.189871	0.165039	0.127639	0.131485	0.204987	0.200556
C28 QYTSIHHGVVEVDAAVTPEER	899.83	79.0693	65.929	66.8839	89.4503	92.2306	89.5678	154.821	141.446	118.279	0.498653	1.65404	70.6274	90.4163	138.182	1.07635	69.551	89.3399	137.106	0.0102288	0.00417102
C29 QYTpSIHHGVVEVDAAVTPEER	1.54862	0.110743	0.0981754	0.122361	0.120072	0.102934	0.119203	0.350184	0.272592	0.241951	0.0104086	0	0.110426	0.114069	0.288242	0.00520432	0.105222	0.108865	0.283038	0.704331	0.00571005
C32 MQQNGYENPTYK	69.1879	5.6764	4.94624	4.78731	6.77003	6.8025	6.72342	12.6859	11.2368	9.55935	0	0	5.13665	6.76532	11.1607	0	5.13665	6.76532	11.1607	0.00405623	0.00309312
C33 MQQNGYENPTpYK	0.947055	0.0718722	0.067302	0.0696657	0.0836961	0.0894934	0.0911835	0.162737	0.145105	0.137678	0.0141985	0.0141236	0.0696133	0.0881243	0.148507	0.014161	0.0554523	0.0739633	0.134346	0.00212712	0.000473341
C34 FFEQMQN	463.497	34.5662	34.7681	33.8562	41.8308	43.3246	47.2643	84.9201	79.2042	63.7626	0	0	34.3968	44.1399	75.9623	0	34.3968	44.1399	75.9623	0.0040622	0.002775

### Sheet: Endo_LMW
ID	Total amount (fmol)	DMSO_1	DMSO_2	DMSO_3	GSM_1	GSM_2	GSM_3	GSI_1	GSI_2	GSI_3	KO_1	KO_2	DMSO_avg	GSM_avg	GSI_avg	KO_avg	DMSO-KO	GSM-KO	GSI-KO	p value (GSM-DMSO)	p value (GSI-DMSO)
E03 WYFDVTEGK	456.13	59.7332	44.0252	45.2428	60.6823	63.435	53.9977	38.6326	44.243	46.1384	0	0	49.6671	59.3717	43.0047	0	49.6671	59.3717	43.0047	0.167945	0.294372
E04 CAPFFYGGCGGNR	159.626	21.2112	16.3763	15.6338	20.684	21.011	19.4295	13.7092	16.6387	14.8902	0	0.0418255	17.7405	20.3748	15.0793	0.0209128	17.7195	20.3539	15.0584	0.220036	0.242995
E10 YLETPGDENEHAHFQK	122.843	5.83829	8.03433	9.40423	35.0187	16.3947	8.22972	5.11008	21.4306	13.1178	0.0844261	0.179797	7.75895	19.881	13.2195	0.132111	7.62684	19.7489	13.0874	0.204059	0.320975
E15 TEEISEVNLDAEFR	36.689	3.69282	3.56984	3.87951	6.78288	3.73445	3.58117	3.11838	3.86769	3.59532	0.392042	0.474861	3.71406	4.6995	3.52713	0.433452	3.28061	4.26605	3.09368	0.39969	0.473976
E17 DAEFR	0.0978468	0.0135116	0.0100088	0.00933924	0.00554206	0.00559773	0.00481091	0.00397032	0.0240745	0.00707678	0.0123382	0.00157668	0.0109532	0.0053169	0.0117072	0.00695742	0.0039958	-0.00164051	0.00474978	0.0128954	0.911635
E19 LVFFAEDVGSNK	63.1346	12.3525	12.1399	8.91907	10.2049	5.82011	5.83949	2.23805	2.85737	2.5434	0.0859561	0.133875	11.1372	7.28815	2.54627	0.109916	11.0273	7.17824	2.43636	0.103697	0.00157974
M20 GAIIGL (Ab34)	0.253297	0.041424	0.0339448	0.036778	0.0263478	0.0280897	0.0317104	0.0194809	0.00928091	0.00965842	0.00843511	0.0081471	0.0373823	0.028716	0.0128067	0.00829111	0.0290911	0.0204249	0.00451563	0.0323058	0.00351842
M21 GAIIGLMVG (Ab37)	0.426245	0.0382358	0.0354616	0.0309892	0.0783616	0.071754	0.0720424	0.0169534	0.0175598	0.019611	0.0227963	0.0224799	0.0348955	0.0740527	0.0180414	0.0226381	0.0122575	0.0514146	-0.00459666	0.000203451	0.00172445
M22 GAIIGLMVGG (Ab38)	1.2414	0.168749	0.12656	0.128201	0.253503	0.249546	0.248935	0.00726822	0.00877258	0.0159514	0.0175476	0.0163633	0.14117	0.250661	0.0106641	0.0169554	0.124215	0.233706	-0.00629133	0.00139336	0.000748413
M23 GAIIGLMVGGV (Ab39)	2.00144	0.444845	0.372333	0.362922	0.122849	0.120372	0.118005	0.100941	0.0981089	0.0852847	0.09072	0.0850638	0.393367	0.120409	0.0947782	0.0878919	0.305475	0.0325169	0.00688631	0.000459886	0.000344563
M24 GAIIGLMVGGVV (Ab40)	2.8691	0.475584	0.414151	0.375589	0.216781	0.211525	0.203987	0.198768	0.205334	0.203988	0.179885	0.183504	0.421775	0.210765	0.202697	0.181695	0.24008	0.0290701	0.0210023	0.00198361	0.00168537
M25 GAIIGLMVGGVVIA (Ab42)	10.3446	1.26624	1.1755	1.12176	0.864209	0.748046	0.917819	0.785441	0.818173	0.948552	0.862195	0.83669	1.18783	0.843358	0.850722	0.849442	0.338391	-0.00608417	0.00127955	0.00625312	0.00667433
M26 GAIIGLMVGGVVIAT (Ab43)	7.93519	0.656211	0.713751	0.999242	0.735497	0.67256	0.858265	0.566173	0.820287	0.732339	0.473231	0.707632	0.789735	0.755441	0.706266	0.590431	0.199303	0.165009	0.115835	0.787967	0.554665
C28 QYTSIHHGVVEVDAAVTPEER	64.3523	7.8298	8.63023	10.589	10.253	7.27315	6.97327	3.15251	4.33089	4.67245	0.376093	0.271834	9.01634	8.16649	4.05195	0.323964	8.69238	7.84252	3.72798	0.557451	0.00616577
C32 MQQNGYENPTYK	3.97001	0.447953	0.487186	0.674449	0.478075	0.451535	0.371104	0.267046	0.344209	0.370041	0.0405371	0.03788	0.536529	0.433572	0.327098	0.0392085	0.497321	0.394363	0.28789	0.251788	0.0518884
C33 MQQNGYENPTpYK	0.036627	0.00175172	0.0015596	0.00311146	0.0143931	0.00387815	0.00166777	0.00113758	0.00632583	0.00280173	0	0	0.00214093	0.00664635	0.00342171	0	0.00214093	0.00664635	0.00342171	0.318314	0.469708
C34 FFEQMQN	22.3766	2.65954	2.56382	4.07153	2.84219	2.30432	2.5245	1.46504	1.7321	2.18291	0.00379352	0.0268399	3.0983	2.557	1.79335	0.0153167	3.08298	2.54169	1.77803	0.349862	0.0697061

### Sheet: Lyso
ID	Total amount (fmol)	DMSO_1	DMSO_2	DMSO_3	GSM_1	GSM_2	GSM_3	GSI_1	GSI_2	GSI_3	KO_1	KO_2	DMSO_avg	GSM_avg	GSI_avg	KO_avg	DMSO-KO	GSM-KO	GSI-KO	p value (GSM-DMSO)	p value (GSI-DMSO)
E01 THPHFVIPYR	69.0684	8.75701	9.92711	7.35461	8.34537	6.97875	11.2041	6.4027	4.97718	5.10242	0.0157391	0.00338385	8.67958	8.84274	5.4941	0.00956147	8.67002	8.83318	5.48454	0.915828	0.0217259
E02 EVCSEQAETGPCR	0.825383	0.101624	0.115194	0.0865837	0.0964813	0.07877	0.122626	0.0739692	0.0607165	0.0617006	0.0158717	0.0118459	0.101134	0.0992924	0.0654621	0.0138588	0.0872751	0.0854336	0.0516032	0.909312	0.018512
E03 WYFDVTEGK	140.182	18.0291	20.36	15.2058	17.0118	14.1061	22.2083	12.6832	10.2388	10.3387	0	0	17.865	17.7754	11.0869	0	17.865	17.7754	11.0869	0.976011	0.0160089
E04 CAPFFYGGCGGNR	85.195	10.0763	13.1603	9.4514	10.7295	8.12548	13.7186	7.45505	6.09281	6.38551	0	0	10.896	10.8579	6.64445	0	10.896	10.8579	6.64445	0.985551	0.0251682
E06 NNFDTEEYCMAVCGSAIPTTAASTPDAVDK	15.7674	1.76821	1.5206	1.91729	2.19	1.69296	2.58871	1.41542	1.21343	1.39649	0.023982	0.0402684	1.73537	2.15722	1.34178	0.0321252	1.70324	2.1251	1.30966	0.211292	0.0410401
E10 YLETPGDENEHAHFQK	56.5975	7.22509	7.85224	6.21139	7.21615	5.65579	8.84294	5.18811	4.14034	4.26117	0.00423014	0	7.09624	7.23829	4.52988	0.00211507	7.09413	7.23618	4.52776	0.897651	0.0115652
E11 VESLEQEAANER	166.42	20.9789	24.2283	17.5553	20.2485	16.9621	27.2167	15.4918	11.7401	11.9981	0	0	20.9208	21.4758	13.0766	0	20.9208	21.4758	13.0766	0.884474	0.0260998
E12 ISYGNDALMPSLTETK	16.3942	2.06849	2.25686	1.78972	2.03024	1.67805	2.50017	1.45044	1.19375	1.28437	0.0608856	0.0811916	2.03835	2.06948	1.30952	0.0710386	1.96731	1.99845	1.23848	0.915039	0.00931786
E15 TEEISEVNLDAEFR	49.5409	5.43109	6.42363	5.28497	5.58923	4.8001	6.92376	4.58297	3.74122	3.89922	1.36811	1.49657	5.71323	5.77103	4.07447	1.43234	4.28089	4.33869	2.64213	0.939502	0.0205781
E16 TEEISEVNL	16.226	2.20416	2.85588	1.8317	1.8665	1.69233	2.85764	0.966313	0.912857	0.915436	0.0451947	0.0779666	2.29725	2.13882	0.931535	0.0615806	2.23567	2.07724	0.869955	0.753208	0.0103752
E17 DAEFR	0.0321331	0.00330737	0.00281426	0.00285715	0.00226607	0.00188306	0.00236507	0.00400264	0.00351197	0.0036974	0.00394713	0.00148102	0.00299293	0.0021714	0.00373734	0.00271408	0.00027885	-0.000542674	0.00102326	0.0189265	0.0249805
E19 LVFFAEDVGSNK	85.764	9.77528	10.3684	7.8847	9.02105	8.89735	12.7969	11.3868	8.55898	6.8184	0.0989685	0.157231	9.34279	10.2384	8.92138	0.1281	9.21469	10.1103	8.79328	0.578398	0.796289
M20 GAIIGL (Ab34)	0.219227	0.0255033	0.0490008	0.0204057	0.015813	0.0194167	0.0206763	0.0136747	0.0163497	0.0145638	0.0118482	0.0119745	0.0316366	0.0186353	0.0148627	0.0119113	0.0197253	0.00672399	0.0029514	0.218944	0.130647
M21 GAIIGLMVG (Ab37)	0.177493	0.016474	0.0201133	0.0123753	0.0270861	0.0257368	0.037071	0.0102956	0.00900606	0.00746092	0.00616881	0.00570506	0.0163209	0.0299646	0.00892087	0.00593693	0.0103839	0.0240277	0.00298393	0.0317824	0.0359235
M22 GAIIGLMVGG (Ab38)	0.294228	0.0345235	0.0377296	0.0336395	0.0398381	0.036049	0.0504892	0.0108397	0.0088616	0.011659	0.0153272	0.0152717	0.0352975	0.0421254	0.0104535	0.0152994	0.0199981	0.026826	-0.00484599	0.203596	7.66947e-05
M26 GAIIGLMVGGVVIAT (Ab43)	16.4324	1.47747	1.7472	1.6936	1.46585	1.32604	1.64488	1.55104	1.33728	1.19112	1.39738	1.60056	1.63942	1.47892	1.35981	1.49897	0.140459	-0.0200415	-0.139153	0.264359	0.10359
C28 QYTSIHHGVVEVDAAVTPEER	141.261	14.8895	15.3042	13.2755	14.3081	12.7622	19.4019	20.5612	16.4569	14.0745	0.0789158	0.148449	14.4897	15.4907	17.0309	0.113682	14.376	15.3771	16.9172	0.658331	0.271295
C29 QYTpSIHHGVVEVDAAVTPEER	0.339832	0.0345822	0.039072	0.0266936	0.0344868	0.0312432	0.0450211	0.0476405	0.0431657	0.0345556	0.0016158	0.00175517	0.0334493	0.036917	0.0417873	0.00168548	0.0317638	0.0352315	0.0401018	0.563427	0.189153
C32 MQQNGYENPTYK	19.5768	1.95894	2.1956	1.73892	2.08846	1.61645	2.39963	2.80884	2.28837	2.23693	0.113481	0.131165	1.96449	2.03485	2.44471	0.122323	1.84217	1.91252	2.32239	0.802365	0.10003
C34 FFEQMQN	74.1872	7.4706	8.89326	6.58241	7.52636	5.97497	9.82887	10.5556	8.7997	8.55534	0	0	7.64876	7.77674	9.30356	0	7.64876	7.77674	9.30356	0.926669	0.147083

### Sheet: Lyso_LMW
ID	Total amount (fmol)	DMSO_1	DMSO_2	DMSO_3	GSM_1	GSM_2	GSM_3	GSI_1	GSI_2	GSI_3	KO_1	KO_2	DMSO_avg	GSM_avg	GSI_avg	KO_avg	DMSO-KO	GSM-KO	GSI-KO	p value (GSM-DMSO)	p value (GSI-DMSO)
E01 THPHFVIPYR	61.9619	2.77706	5.32326	6.15688	7.34786	9.03662	6.74	9.16103	8.55892	6.85371	0.00653413	0	4.7524	7.70816	8.19122	0.00326707	4.74913	7.70489	8.18795	0.0736316	0.0489269
E02 EVCSEQAETGPCR	0.205463	0.0140965	0.0152915	0.017948	0.0170234	0.0269018	0.0192091	0.0217487	0.0389131	0.0188639	0.0125354	0.00293207	0.0157787	0.0210448	0.0265086	0.00773373	0.00804492	0.013311	0.0187748	0.175671	0.166891
E03 WYFDVTEGK	90.4117	4.38177	8.24581	9.85616	10.478	13.9172	10.2355	11.1441	12.6861	9.46695	0	0	7.49458	11.5436	11.099	0	7.49458	11.5436	11.099	0.114604	0.126402
E04 CAPFFYGGCGGNR	48.1035	2.31824	4.4127	5.43638	5.34459	7.3282	5.44357	5.91488	6.82589	5.07908	0	0	4.05578	6.03878	5.93995	0	4.05578	6.03878	5.93995	0.15186	0.146351
E10 YLETPGDENEHAHFQK	45.4477	1.7637	3.59342	6.48434	3.76624	12.4633	3.10418	3.29959	7.45443	3.10413	0.218817	0.195507	3.94715	6.44458	4.61938	0.207162	3.73999	6.23742	4.41222	0.492993	0.75071
E11 VESLEQEAANER	91.1929	3.21757	7.85177	10.2175	9.89578	14.2685	8.29886	14.4189	14.1051	8.91892	0	0	7.09562	10.821	12.481	0	7.09562	10.821	12.481	0.242961	0.118961
E15 TEEISEVNLDAEFR	24.2127	1.16408	1.97056	2.86723	2.42809	4.5958	2.35087	2.27954	4.0614	2.4951	0	0	2.00062	3.12492	2.94535	0	2.00062	3.12492	2.94535	0.272835	0.274359
E17 DAEFR	0.0242551	0.00155633	0.00105288	0.00131725	0.000504644	0.000475959	0.000739512	0.0016974	0.0104938	0.00134676	0.00507059	0	0.00130882	0.000573372	0.00451265	0.0025353	-0.00122648	-0.00196192	0.00197735	0.0118135	0.345115
E19 LVFFAEDVGSNK	22.8091	1.90752	2.92517	3.01997	1.94927	3.37482	2.43406	2.44366	2.29148	2.00706	0.237272	0.218815	2.61756	2.58605	2.2474	0.228044	2.38951	2.35801	2.01936	0.957025	0.383312
M20 GAIIGL (Ab34)	0.0937965	0.0114691	0.00965741	0.00818406	0.00936445	0.00940184	0.0107123	0.00760861	0.00933687	0.00750543	0.00565933	0.00489712	0.00977019	0.00982619	0.0081503	0.00527823	0.00449196	0.00454796	0.00287208	0.959961	0.221766
M21 GAIIGLMVG (Ab37)	0.132777	0.00724588	0.00877299	0.00819256	0.0247399	0.0319391	0.0346702	0.00272666	0.00242017	0.00287826	0.00609172	0.00309928	0.00807048	0.0304497	0.00267503	0.0045955	0.00347498	0.0258542	-0.00192047	0.00171484	0.000315222
M22 GAIIGLMVGG (Ab38)	0.471625	0.0420984	0.0435335	0.0517127	0.0821857	0.102455	0.104307	0.00687376	0.0136344	0.00626517	0.013923	0.00463655	0.0457815	0.0963158	0.00892444	0.00927977	0.0365018	0.087036	-0.000355333	0.00277776	0.000641205
M23 GAIIGLMVGGV (Ab39)	0.762544	0.101804	0.140163	0.162049	0.0323382	0.0607072	0.0670697	0.0275178	0.023049	0.0431498	0.0468066	0.05789	0.134672	0.0533717	0.0312389	0.0523483	0.0823237	0.00102342	-0.0211094	0.01684	0.00515144
M24 GAIIGLMVGGVV (Ab40)	0.87819	0.133997	0.141766	0.133853	0.0562406	0.0564525	0.0478132	0.0502646	0.0815719	0.0543151	0.0657286	0.0561874	0.136539	0.0535021	0.0620505	0.060958	0.0755808	-0.00745595	0.00109252	2.7716e-05	0.00185045
M25 GAIIGLMVGGVVIA (Ab42)	10.7843	1.19541	1.17192	1.12342	0.973627	0.849931	1.07583	0.885853	0.867984	0.908379	0.784499	0.94748	1.16359	0.966462	0.887405	0.865989	0.297596	0.100472	0.021416	0.0454268	0.000336511
C28 QYTSIHHGVVEVDAAVTPEER	14.0728	0.516674	1.27176	1.37699	1.43824	2.49968	1.41349	1.78213	2.44238	1.27395	0.0415497	0.0159567	1.05514	1.7838	1.83282	0.0287532	1.02639	1.75505	1.80407	0.179926	0.147189
C32 MQQNGYENPTYK	3.52105	0.130356	0.310362	0.305879	0.264206	0.620126	0.444373	0.47517	0.569006	0.401575	0	0	0.248866	0.442902	0.481917	0	0.248866	0.442902	0.481917	0.177218	0.0382397
C34 FFEQMQN	18.3389	0.514775	1.5154	1.54659	1.69477	3.29466	2.09782	2.69631	3.06258	1.82491	0.0326289	0.0584838	1.19226	2.36242	2.52794	0.0455563	1.1467	2.31686	2.48238	0.117398	0.055593
